# Pervasive binding of the stem cell transcription factor SALL4 shapes the chromatin landscape

**DOI:** 10.1101/2025.11.14.688441

**Authors:** Kashyap Chhatbar, Sara Giuliani, Timo Quante, Beatrice Alexander-Howden, Jim Selfridge, Jacky Guy, Tatsiana Auchynnikava, Christos Spanos, Tricia Mathieson, Guido Sanguinetti, Adrian Bird, Raphaël Pantier

## Abstract

Mechanistic understanding of how gene activity is regulated has focussed on the roles of transcription factors at promoters and enhancers, whereas mechanisms capable of globally fine-tuning gene expression through dispersed binding across large genomic regions have received less attention. Here we provide evidence that the essential stem cell transcription factor SALL4 modulates gene expression according to DNA base composition by reading the frequency of its AT-rich target motifs. Using an acute depletion strategy, we establish that SALL4-repressed genes localise to AT-rich genomic domains with high levels of dispersed SALL4 occupancy. While SALL4 is localised within peaks and distributed broadly across the genome, explainable machine learning revealed that its occupancy across the gene body is a strong predictor of transcriptional output. We observed rapid increases in chromatin accessibility and histone acetylation independent of transcriptional activity, suggesting that SALL4 primarily acts upon chromatin, while transcriptional changes are secondary. Accordingly, preventing SALL4 from recruiting the histone deacetylase and nucleosome remodelling corepressor NuRD mimicked a *Sall4*-null phenotype in stem cells and animal models. Our findings reveal that SALL4’s interpretation of DNA sequence optimises the global epigenome and transcriptome, a process integral to maintaining the stem cell gene expression programme.
