## Supplementary material for "Pervasive binding of the stem cell transcription factor SALL4 shapes the chromatin landscape": Table S4

### Sheet: Biological Process
ID	Description	GeneRatio	BgRatio	RichFactor	FoldEnrichment	zScore	pvalue	p.adjust	qvalue	geneID	Count
GO:0140236	translation at presynapse	21/2137	47/23189	0.446809	4.84841	8.41427	1.93678e-10	4.52361e-07	3.84136e-07	Rpl13/Rpl15/Rps14/Rps24/Rps26/Rplp2/Rpl14/Rpl22/Rpl6/Rpl28/Rpl37/Rpl27a/Rpl9/Rpl29/Rps10/Rpl36/Rps28/Rpl36a/Uba52/Rps27/Rpl24	21
GO:0030900	forebrain development	88/2137	479/23189	0.183716	1.99354	7.00053	2.4564e-10	4.52361e-07	3.84136e-07	Lhx2/Nfix/Pex5/D130043K22Rik/Chrd/Atp1a2/Zmiz1/Nfib/Mrtfb/Gata2/Top2b/Kdm6b/Tbx3/Hdac2/Frs2/Ncoa1/Foxg1/Nin/Fos/Kif26a/Tfap2a/Id4/Agtpbp1/D16Ertd472e/App/Dlx2/Mapk8ip3/Sall3/Csf1r/Gnaq/Dkk1/Col3a1/Srgap2/Tsc1/Nr4a2/Lhx6/Mdk/Slc7a11/Lef1/Tfap2c/Pomgnt1/Cdk5/Lhx5/Atg7/Nr2f2/Itgam/Fgfr2/Usp9x/Mecp2/Dlc1/Pcm1/Sall1/Smarca4/Gmppa/Vax2/Sun1/Mgarp/Hook3/Atf5/Sct/Dmxl2/Atp1b2/Kif14/Dlx1/Ccdc141/Neurog3/D…	88
GO:0140241	translation at synapse	21/2137	48/23189	0.4375	4.7474	8.28031	3.14438e-10	4.52361e-07	3.84136e-07	Rpl13/Rpl15/Rps14/Rps24/Rps26/Rplp2/Rpl14/Rpl22/Rpl6/Rpl28/Rpl37/Rpl27a/Rpl9/Rpl29/Rps10/Rpl36/Rps28/Rpl36a/Uba52/Rps27/Rpl24	21
GO:0140242	translation at postsynapse	21/2137	48/23189	0.4375	4.7474	8.28031	3.14438e-10	4.52361e-07	3.84136e-07	Rpl13/Rpl15/Rps14/Rps24/Rps26/Rplp2/Rpl14/Rpl22/Rpl6/Rpl28/Rpl37/Rpl27a/Rpl9/Rpl29/Rps10/Rpl36/Rps28/Rpl36a/Uba52/Rps27/Rpl24	21
GO:0007140	male meiotic nuclear division	24/2137	62/23189	0.387097	4.20046	8.03963	3.76215e-10	4.52361e-07	3.84136e-07	Dnmt3l/Rec8/Brme1/Tex15/Tex11/Tex14/Dmrtc2/Mov10l1/Mlh3/Mybl1/Sgo2a/Brdt/Fanca/Foxj3/Siah1a/Tex19.1/Tex19.2/Catsperz/Tdrd9/Arhgap33os/Ing2/Cyp26b1/Slc25a31/Btbd18	24
GO:0048872	homeostasis of number of cells	79/2137	427/23189	0.185012	2.0076	6.6955	1.45058e-09	1.45348e-06	1.23426e-06	Nfix/Ncstn/Dnase2a/Stat5a/Ikbkg/Ampd3/P4htm/Ezh1/Tex15/Bcr/Gata2/Gata3/Akt3/Traf3ip2/Arsg/Caml/Ap3b1/Col14a1/Brd1/Nckap1l/Pla2g10/Fstl1/Tspo2/Epas1/Fech/Rps14/Csf1r/Pacs1/Smarca2/Ldb1/Rps24/Smap1/Cxcr2/Inpp5d/Cfh/Spta1/Tnfsf4/Bmi1/Abl1/Card9/Sp3/Slc7a11/Rps6/Pde4b/Nppb/Add1/Itgam/Sash3/Tsc22d3/Tnfsf13b/Abcb10/Smarca4/Vhl/Nfkbiz/Card11/Tnfrsf23/Aim2/Rcor1/Hoxa5/Dock10/Pik3cd/Rps19/Ubap2l/Atxn2/Flt…	79
GO:0003002	regionalization	77/2137	454/23189	0.169604	1.8404	5.76175	1.10787e-07	7.40059e-05	6.28442e-05	Lhx2/Hoxa10/Irx2/Folr1/Pax3/Chrd/Tbx1/Bicc1/Nek8/Dnah11/Tbx3/Fkbp8/Frs2/Cobl/Hoxb9/Foxg1/Barx1/Msx2/Gata4/Trp63/Dlx2/Stk31/Six2/Pcsk5/Dkk1/Lbx1/Ldb1/Gdf11/Ddit3/Sox17/Plxna2/Bmi1/Lrp4/Lef1/Mllt3/Smarcd3/Nr2f2/Itgam/Fgfr2/Sfrp1/Irx3/Tbx18/Sema3f/Vax2/Foxa1/Hoxc9/Foxa2/Acd/Cer1/Hand2/Hoxa7/Hoxa5/Hoxb4/Lmx1b/Gas8/Dlx1/Dmrt3/Aida/Pld6/Megf8/Dmrt2/Pskh1/Grem2/Pbx1/Gas1/Tll1/En1/Irx1/Cyp26b1/Zbtb16/Cel…	77
GO:0001890	placenta development	42/2137	200/23189	0.21	2.27875	5.78666	3.11662e-07	0.000156143	0.000132593	Pparg/Dnmt3l/Dlx3/Cdkn1b/Htra1/Tppp3/Gata2/Rxra/Ggnbp2/Ncoa1/Ctsl/Vdr/Gcm1/Esx1/Epas1/Fbn2/Sp3/Lef1/Ash1l/Rps6/Nr2f2/Fgfr2/Gab1/Ptgs2/Pkd1/Cebpa/Serpine1/Stox2/Ncoa6/Tex19.1/Tex19.2/Gjb5/Hs6st1/Gjb2/Igf2/Nrk/Socs3/Cebpb/Ldoc1/Plac1/Il11ra1/Syna	42
GO:0021953	central nervous system neuron differentiation	49/2137	251/23189	0.195219	2.11836	5.67581	3.53931e-07	0.000163679	0.000138993	Nfix/Psap/Pax3/Pex5/D130043K22Rik/Zmiz1/Nfib/Sptbn4/Phox2b/Gata2/Foxg1/Nin/Tfap2a/Id4/Agtpbp1/D16Ertd472e/Dlx2/Sall3/Csf1r/Gnaq/Dkk1/Lbx1/Ldb1/Cln8/Nr4a2/Lhx6/Tfap2c/Cdk5/Lhx5/Atg7/Fgfr2/L1cam/Sfrp1/Sall1/Cacna1a/Atf5/Lmx1b/Dlx1/Dmrt3/Atxn2/Olig3/Bcl11b/Ndnf/Prkca/Gsx1/Ntrk2/Rapgef2/Kndc1/Sox1	49
GO:0035107	appendage morphogenesis	39/2137	182/23189	0.214286	2.32526	5.71864	4.72049e-07	0.000189197	0.000160662	Hoxa10/Lnpk/Alx3/Tbx3/Hdac2/Tfap2a/Msx2/Trp63/Sall3/Fbn2/Gnaq/Pcsk5/Dkk1/Col3a1/Plxna2/Lrp4/Sall4/Lef1/Cibar1/Npr2/Nfia/Fgfr2/Sall1/Tmem231/Smarca4/Idua/Aff3/Acd/Hand2/Gdf5/Lmx1b/Runx2/Fbxw4/Megf8/Pbx1/Gas1/En1/Cyp26b1/Zbtb16	39
GO:0035108	limb morphogenesis	39/2137	182/23189	0.214286	2.32526	5.71864	4.72049e-07	0.000189197	0.000160662	Hoxa10/Lnpk/Alx3/Tbx3/Hdac2/Tfap2a/Msx2/Trp63/Sall3/Fbn2/Gnaq/Pcsk5/Dkk1/Col3a1/Plxna2/Lrp4/Sall4/Lef1/Cibar1/Npr2/Nfia/Fgfr2/Sall1/Tmem231/Smarca4/Idua/Aff3/Acd/Hand2/Gdf5/Lmx1b/Runx2/Fbxw4/Megf8/Pbx1/Gas1/En1/Cyp26b1/Zbtb16	39
GO:0016236	macroautophagy	58/2137	323/23189	0.179567	1.94851	5.46935	6.00568e-07	0.00020059	0.000170337	Chmp1a/Poldip2/Ikbkg/Mcoln1/Pex5/Ubqln1/Calcoco2/Lamp2/Fkbp8/Dcn/Srebf1/Pacs2/Sting1/Dele1/Gaa/Rb1cc1/Atg4b/Pik3c2b/Tsc1/Atg13/Vps39/Vps16/Rab33b/Snx30/Atg4c/Plekhm2/Atg7/Map1lc3b/Vps4a/Gabarapl2/Snx14/Atg12/Atg9a/Znrf1/Chmp2a/Mtmr3/Uvrag/Lzts1/Atp13a2/Sesn1/Tex264/Atg2b/Hspb8/Wdfy3/Wdr81/Yod1/Lix1/Retreg2/Synpo2/Atp5if1/Ilrun/Znrf2/Ei24/Scoc/Ddrgk1/Nrbp2/Rab7/Gdf1	58
GO:0016050	vesicle organization	65/2137	384/23189	0.169271	1.83679	5.26811	1.13395e-06	0.000358806	0.00030469	Trappc10/Chmp1a/Ap1m1/Rab8a/Cul3/Atp6v1b2/Atp6v0d1/Tmem175/Trappc2l/Sdc4/Ap3d1/Doc2b/Vamp2/Mta1/Kif13a/Ap3b1/Synj1/Washc1/Agfg1/Serpine2/Rab29/Vps39/Tbc1d20/Rab22a/Trappc3/Plekhm2/Rimbp2/Stx2/C2cd5/Stx4a/Stx1b/Lamtor1/Rab20/Ap3m2/Aktip/Ap1g1/Rab3a/Vps4a/Rab27a/Znrf1/Dysf/Atp6v1h/Chmp2a/Vps18/Uvrag/Ccdc38/Eea1/Atp13a2/Cc2d1a/Hook3/Rims2/Trappc11/Sec24d/Atp6v0e2/Slc9a8/Samd9l/Trappc9/Arfgap3/Znrf2/…	65
GO:0007033	vacuole organization	46/2137	239/23189	0.192469	2.08851	5.38926	1.20635e-06	0.000362629	0.000307937	Chmp1a/Mcoln1/Ubqln1/Tmem175/Lamp2/Arsg/Pacs2/Ap3b1/Sting1/Gaa/Rb1cc1/Atg4b/Cln8/Pik3c2b/Atg13/Vps16/Rab33b/Snx30/Npr2/Atg4c/Atg7/Lamtor1/Lamp1/Rab20/Aktip/Vps35/Map1lc3b/Mbtps1/Vps4a/Gabarapl2/Cln6/Atg12/Atg9a/Idua/Chmp2a/Vps18/Mtmr3/Grn/Atp13a2/Hook3/Pi4kb/Creg1/Atg2b/Trex1/Synpo2/Rab7	46
GO:0007041	lysosomal transport	30/2137	131/23189	0.229008	2.48501	5.43051	2.2903e-06	0.00060556	0.000514229	Chmp1a/Psap/Lamp2/Ap3d1/Kif13a/Ap3b1/Igf2r/Trak2/Vps39/Vps16/Slc30a2/Plekhm2/Lamp1/Aktip/Vps35/Ap1g1/Mvb12a/Vps4a/Chmp2a/Vps18/Grn/Atp13a2/Hook3/Lrp1/Cacng5/Gak/Sort1/Sptbn5/Rab7/Slc48a1	30
GO:0001764	neuron migration	42/2137	215/23189	0.195349	2.11977	5.25553	2.31668e-06	0.00060556	0.000514229	Pex5/D130043K22Rik/Zmiz1/Mrtfb/Phox2b/Gata2/Gata3/Top2b/Mapt/Unk/Foxg1/Kif26a/Mapk8ip3/Col3a1/Srgap2/Sdccag8/Nr4a2/Lhx6/Mdk/Cdk5/Auts2/Nr2f2/Usp9x/Pcm1/Neo1/Lrig2/Satb2/Lmx1b/Arhgap32/Cxcr4/Olig3/Ccr4/Cdk5r1/Ndnf/Ntrk2/Rapgef2/Pomgnt2/Celsr2/Nr2f1/Atoh1/Cdk5r2/Sox1	42
GO:0061448	connective tissue development	57/2137	334/23189	0.170659	1.85185	4.99612	3.90989e-06	0.000959405	0.000814706	Pparg/Slc39a13/Dyrk1b/Glg1/Por/Ncoa2/Nfib/Lnpk/Lpl/Gata3/Arid5b/Ccn2/Ncoa1/Id4/Msx2/Thrb/Dlx2/Six2/Col11a2/Ltbp3/Col3a1/Col9a1/Cfh/Ext2/Mdk/Smad9/Npr2/Nfia/Bmp3/Chrdl2/Eif2ak3/Pou4f2/Acat1/Pkd1/Idua/Foxa1/Tgfbi/Foxa2/Bltp1/Cer1/Hand2/Hoxa5/Gdf5/Satb2/Runx2/Fbxw4/Dmd/Prkca/Sox6/Fgfr3/Fto/Thra/Cytl1/Zbtb16/Ddrgk1/Foxd1/Hoxa3	57
GO:0045165	cell fate commitment	54/2137	312/23189	0.173077	1.87809	4.97513	4.53945e-06	0.00104778	0.000889752	Pparg/Nfix/Pax3/Ctr9/Gata6/Chrd/Nfib/Tbx1/Gata2/Gata3/Kdm6b/Tbx3/Fkbp8/Hdac2/Foxg1/Mta1/Ctsl/Gata4/Gcm1/Dlx2/Six2/Epas1/Dkk1/Lbx1/Sox17/Cdc73/Lhx6/Nfia/Tfap2c/Nr2f2/Fgfr2/Sfrp1/Smarca4/Tbx18/Flvcr2/Glis1/Foxa1/Gatad2a/Foxa2/Runx2/Dlx1/Dmrt3/Olig3/Bcl11b/Sox6/Gas1/Gsx1/Fgfr3/Mta3/Cyp26b1/Lgals1/Atoh1/Pou3f2/Sox1	54
GO:0051647	nucleus localization	15/2137	44/23189	0.340909	3.69927	5.70994	4.84809e-06	0.00104778	0.000889752	Fhod1/Tlk2/Clmn/Cdc42bpa/Pcm1/Dctn1/Sun1/Hook3/Bltp1/Tmem201/Dmd/Syne3/Syne2/Tacc1/Syne1	15
GO:0048705	skeletal system morphogenesis	48/2137	267/23189	0.179775	1.95078	4.97846	5.24773e-06	0.00107778	0.00091523	Nfix/Glg1/Por/Tbx1/Alx3/Arid5b/Ccn2/Hoxb9/Tfap2a/Msx2/Vdr/Dlx2/Six2/Col11a2/Fbn2/Zfand5/Ltbp3/Col3a1/Col9a1/Bmi1/Ext2/Rab33b/Npr2/Alpl/Pdgfra/Fgfr2/Sfrp1/Irx5/Pkd1/Atg9a/Idua/Ankrd11/Hoxc9/Cer1/Hoxa7/Hoxa5/Satb2/Hoxb4/Runx2/Dync2i1/Megf8/Sox6/Gas1/Fgfr3/Thra/Cyp26b1/Med12/Hoxa3	48
GO:0048193	Golgi vesicle transport	51/2137	291/23189	0.175258	1.90176	4.93201	5.74141e-06	0.00111346	0.00094553	Trappc10/Bcap31/Golga2/Kdelr1/Rab8a/Cul3/Trappc2l/Myo1b/Copz2/Ap3d1/Rabep1/Vamp2/Golga5/Kif13a/Arf4/Arl3/Copa/Blzf1/Klhl20/Tbc1d20/Atp9a/Rab33b/Plpp3/Trappc3/Chic2/Cux1/Lamp1/Slc10a7/Ap1g1/Cog4/Phaf1/Gabarapl2/Csk/Nsf/Snx2/Uvrag/Trappc11/Golga4/Cnst/Sec24d/Dipk2a/Whamm/Trappc9/Gas1/Exoc6/Arfgap3/Cope/Gak/Sort1/Exoc8/Trappc2	51
GO:1902600	proton transmembrane transport	34/2137	165/23189	0.206061	2.236	5.07643	6.20345e-06	0.00113016	0.000959704	Atp6v1b2/Atp1a2/Atp6v0d1/Tmem175/Slc9a5/Atp5f1e/Atp12a/Sting1/Slc11a1/Ndufa10/Slc45a3/Slc9a1/Park7/Tesc/Nr3c2/Atp6v1h/Ndufb7/Slc9a7/Slc9b2/Tmco3/Atp6v0e2/Slc9a8/Atp5me/Tescl/Atp5mc2/ND2/COX1/ATP6/ND3/ND4/ND5/CYTB/ND4L/Slc45a4	34
GO:0021700	developmental maturation	66/2137	415/23189	0.159036	1.72573	4.753	8.24831e-06	0.00134024	0.0011381	Pparg/Sez6/Bcl11a/Nfix/Rec8/Ap1m1/Prkaca/Atp6v1b2/Dazl/Sptbn4/Adgrl1/Atp6v0d1/Gata2/Gata3/Ntn4/Ap3d1/Msx2/Ctsl/Brd1/Pla2g10/App/Stk31/Washc1/Epas1/Gnaq/Cd63/Gdf11/Ddit3/Nr4a2/Lhx6/Anapc2/Npr2/Nfia/Ret/Xylt1/Mecp2/Gpat4/Vps35/Ap1g1/Irx5/Rab3a/Cdh5/Ptgs2/Catsper2/Atp6v1h/Farp2/Tut4/Cacna1a/Cebpa/Foxa1/C1ql2/Hoxa5/Runx2/Atp6v0e2/Kif14/Pld6/Fat4/Cdk5r1/Hoxb13/Catsperz/Fgfr3/Nrg2/Srrm4/Zbtb16/Ren1/Cdk…	66
GO:0007612	learning	39/2137	206/23189	0.18932	2.05435	4.84287	1.13234e-05	0.00167522	0.00142256	Nfix/Cic/D130043K22Rik/Chrd/Atp1a2/Vdac3/Lgmn/Fos/Arf4/Ctnnd2/App/Synj1/Glp1r/Dkk1/Cln8/Tsc1/Abl1/Meis2/Map1a/Oprl1/Slc7a11/Cdk5/Slc6a1/Mecp2/Stra6/Nptn/Clstn2/Ptgs2/Idua/Tanc1/Sct/Synpo/Ptgs1/Ntrk2/Zzef1/En1/Grin2a/Ddhd2/Grm4	39
GO:0032526	response to retinoic acid	26/2137	114/23189	0.22807	2.47483	5.02935	1.14245e-05	0.00167522	0.00142256	Tmem161a/Gata6/Tek/Tbx1/Rxra/Srebf1/Ncoa1/Gata4/Synj1/Igf2r/Dkk1/Aqp3/Add1/Tesc/Stra8/Ret/Star/Ndufa13/Hand2/Igfbp2/Gjb2/Rhox13/Tescl/Cyp26b1/Adh1/Triml2	26
GO:1903706	regulation of hemopoiesis	70/2137	454/23189	0.154185	1.67309	4.61468	1.30431e-05	0.00186703	0.00158545	Stat5a/Ptpn6/Hspb1/Ctr9/P4htm/Zmiz1/Gata2/Hmgb3/Gata3/Ccl9/Vsir/Ap3d1/Fos/Syk/Ap3b1/Dcstamp/Brd1/Nckap1l/Csf1r/Smarca2/Ldb1/Smarcc2/Smap1/Inpp5d/Cdc73/Tnfsf4/Abl1/Meis2/Mdk/Lef1/Smarcd3/Tesc/Clec2d/Atg7/Itgam/Sash3/Cul4a/Kat6a/Sfrp1/Brd7/Pou4f2/Abcb10/Smarca4/Fanca/Cebpa/Nfkbiz/Card11/Vnn1/Rcor1/Slc9b2/Hoxa7/Hoxa5/Hlx/Prdm16/Tcta/Flt3/Cdkn2a/Duxbl1/Zfpm1/Prkca/Fgfr3/Hmgb2/Tescl/Tcim/Cebpb/Cyp26b1…	70
GO:0072001	renal system development	62/2137	389/23189	0.159383	1.7295	4.62293	1.42767e-05	0.00195072	0.00165651	Irx2/Psap/Nid1/Tek/Slc5a1/Bicc1/Gata3/Sdc4/Traf3ip2/Arid5b/Ddc/Ace/Arg2/Tshz3/Tfap2a/Rrm2b/Mtss1/Six2/Pcsk5/Arl3/Maged1/Gdf11/Sox17/Gsta3/Cxcr2/Cfh/Tsc1/Lrp4/Smad9/Npr2/Nfia/Pdgfra/Cux1/Ret/Kcnj8/Iqgap1/Fgfr2/Col4a1/Sfrp1/Hpgd/Sall1/Irx3/Acat1/Stra6/Tbx18/Pkd1/Pygo1/Cer1/Greb1l/Cxcr4/Basp1/Fat4/Dact2/Trex1/Pbx1/Lamb2/Irx1/Cyp26b1/Cyp4a10/Ren1/Ass1/Foxd1	62
GO:0051656	establishment of organelle localization	75/2137	498/23189	0.150602	1.63422	4.5584	1.50791e-05	0.00201456	0.00171073	Trappc10/Chmp1a/Borcs8/Ikbkg/Cul3/Gab2/Tex14/Fhod1/Trappc2l/Gata2/Sdc4/Mapt/Map1s/Ap3d1/Clmn/Kif13a/Syk/Agtpbp1/Ap3b1/Synj1/Kifc5b/Pard3/Trak2/Stk25/Steap3/Cdc42bpa/Tsc1/Atp9a/Dsn1/Trappc3/Cdk5/Mad1l1/Fgfr2/Mecp2/Lamp1/Ap3m2/Pcm1/Hsbp1/Rab3a/Dctn1/Vps4a/Rab27a/Pkd1/Nlrp4f/Chmp2a/Exoc3/Tle6/Atp13a2/Sun1/Mgarp/Hook3/Trappc11/Kash5/Kif14/Nppa/Tmem201/Dipk2a/Trappc9/Exoc6/Syne3/Arfgap3/Arhgap33os/Ap3…	75
GO:0006979	response to oxidative stress	67/2137	432/23189	0.155093	1.68294	4.56514	1.63449e-05	0.00213621	0.00181402	Tmem161a/Nqo1/Psap/Hspb1/Pex5/Aldh3a2/Nfe2l2/Top2b/Kdm6b/Hdac2/Txnrd1/Tpo/Fos/Camk2g/Rrm2b/App/Rcan1/Cyp1b1/Epas1/Aldh3b1/Capn1/Cbx8/Idh1/Stk25/Ddr2/Tsc1/Nr4a2/Abl1/Abcb11/Atrn/Slc23a2/Slc7a11/Gclm/Xpa/Park7/Pdgfra/Stx2/Atg7/Stx4a/Abcd1/Adam9/Star/Wrn/Gab1/Mt3/Cyp11a1/Gclc/Ptgs2/Meak7/Oser1/Foxa1/Atp13a2/Stox1/Sesn1/Pdk2/Gpx2/Cdkn2a/Gjb2/Ptgs1/Trex1/Prkca/COX1/ND3/ND5/Romo1/Cryge/Map3k5	67
GO:0031329	regulation of cellular catabolic process	66/2137	427/23189	0.154567	1.67723	4.50023	2.10192e-05	0.0023843	0.00202469	Mid2/Poldip2/Snx9/Golga2/Rab8a/Ikbkg/Ubqln1/Calcoco2/Ctsa/Mapt/Fkbp8/Dcn/Srebf1/Gata4/Ercc4/Zbtb20/App/Washc1/Sting1/Dele1/Pfkfb1/Ddit3/Usp33/Rb1cc1/Idh1/Atf6/Tsc1/Usp20/Abcb11/Atg13/Xpa/Snx30/Dcaf12/Rragc/Atg7/Phkg2/Abcd1/Adam9/Mt3/Pik3r2/Tpcn1/Atg12/Lrig2/Kdm4a/Mtmr3/Uvrag/Sh3bp4/Lzts1/Atp13a2/Tspan15/Sesn1/Lmx1b/Dap/Bmf/Hspb8/Lonp2/Atp5if1/Foxk1/Usp13/Scoc/Wdr6/Ddrgk1/Rgma/Mlycd/Nrbp2/Gdf1	66
GO:0034103	regulation of tissue remodeling	21/2137	85/23189	0.247059	2.68088	4.94642	2.16263e-05	0.00240772	0.00204459	Pparg/Bcr/Abr/Syk/Gata4/Dcstamp/Csf1r/Ltbp3/Inpp5d/Ddr2/Mdk/Gpnmb/Sfrp1/Csk/Trf/Idua/Hand2/Lrp1/Suco/Prkca/Fgfr3	21
GO:0042176	regulation of protein catabolic process	59/2137	371/23189	0.15903	1.72566	4.48921	2.43268e-05	0.00265914	0.00225809	Bcap31/Snx9/Cdkn1b/Rad23a/Nqo1/Ubqln1/Prkaca/Atraid/Ctsa/Gipc1/Irak3/Tlk2/Grin2c/Caml/Csnk1e/App/Sox17/Dnajb2/Serpine2/Atg4b/Map1a/Park7/Atg7/Usp9x/Cul4a/Adam9/Eif2ak3/Vps35/Gabarapl2/Gclc/Trf/Pkd1/Lrig2/Dysf/Nsf/Ndufa13/Atp13a2/Tspan15/Lrp1/Oaz2/Nop53/Ubr3/Serpinb1a/Csnk2a2/Samd9l/Zfand2a/Mdm4/Nell1/Usp13/Wdr91/Grin2a/Fhit/Ddrgk1/Rgma/Ubxn1/Dda1/Rab7/Marchf2/Tnfsf12	59
GO:0007097	nuclear migration	12/2137	34/23189	0.352941	3.82983	5.26096	2.89319e-05	0.00305155	0.00259131	Fhod1/Clmn/Cdc42bpa/Pcm1/Dctn1/Sun1/Hook3/Tmem201/Syne3/Syne2/Tacc1/Syne1	12
GO:0051216	cartilage development	41/2137	234/23189	0.175214	1.90128	4.41484	4.55891e-05	0.00444758	0.00377679	Glg1/Por/Nfib/Lnpk/Gata3/Ccn2/Msx2/Thrb/Dlx2/Six2/Col11a2/Ltbp3/Col3a1/Col9a1/Cfh/Ext2/Mdk/Smad9/Npr2/Nfia/Bmp3/Chrdl2/Eif2ak3/Pkd1/Idua/Tgfbi/Cer1/Hand2/Hoxa5/Gdf5/Satb2/Runx2/Fbxw4/Prkca/Sox6/Fgfr3/Thra/Cytl1/Zbtb16/Ddrgk1/Hoxa3	41
GO:0008089	anterograde axonal transport	15/2137	52/23189	0.288462	3.13015	4.89943	4.65323e-05	0.00444758	0.00377679	Spg7/Hspb1/Ap3d1/Agtpbp1/Ap3b1/Mapk8ip3/Rab27b/Trak2/Map1a/Mecp2/Ap3m2/Mgarp/Ap3b2/Kif5a/Bloc1s1	15
GO:0016358	dendrite development	53/2137	330/23189	0.160606	1.74277	4.32981	4.70295e-05	0.00444758	0.00377679	Dynlt1c/Sez6/Bcl11a/Crtc1/D130043K22Rik/Ywhah/Map1s/Hdac2/Cobl/Arf4/Ctnnd2/Csmd3/D16Ertd472e/App/Trak2/Srgap2/Abl1/Anapc2/Lrp4/Map1a/Ptprd/Cdk5/Cux1/Iqgap1/Mecp2/Chrna3/Cacna1a/Grn/Lzts1/Kidins220/Cc2d1a/Arhgap33/Mgarp/Dock10/Ss18l1/Prex1/Camsap2/Cux2/Neurog3/Cdk5r1/Prex2/Zfp212/Adam10/Ntrk2/Rapgef2/Kndc1/Nck2/Celsr2/Dynlt1a/Khdc3/Dynlt1f/Dynlt1b/Ntn3	53
GO:0016579	protein deubiquitination	22/2137	96/23189	0.229167	2.48673	4.65067	4.85671e-05	0.00444758	0.00377679	Usp40/Stambp/Usp43/Usp33/Dnajb2/Usp20/Usp24/Park7/Usp9x/Usp11/Otud3/Nop53/Usp17le/Vcpip1/Yod1/Usp17la/Usp13/Usp17lc/Usp47/Usp17lb/Ubxn1/Usp49	22
GO:0007626	locomotory behavior	48/2137	290/23189	0.165517	1.79606	4.34634	4.88257e-05	0.00444758	0.00377679	Sez6/Psap/Ncoa2/Atp1a2/Sptbn4/Mapt/Mta1/Agtpbp1/App/Rcan1/Sncg/Gaa/Npas2/Cln8/Tsc1/Nr4a2/Oprl1/Dmbx1/Park7/Atg7/Mecp2/Nr3c2/Vps35/Gnao1/Abhd12/Olfm2/Cln6/Chrna3/Idua/Cacna1a/Grn/Dpp4/Foxa2/Pbx3/Lmx1b/Zfhx3/Dmrt3/Kcnj10/Dmd/Prex2/Nav2/Zfp212/Abat/En1/Grin2a/Zdhhc8/Ddhd2/Selenop	48
GO:0051402	neuron apoptotic process	61/2137	397/23189	0.153652	1.66731	4.27287	5.05694e-05	0.00447093	0.00379662	Nfix/Daxx/Map2k7/Ncstn/Nqo1/Stambp/Gata3/Esr1/Col6a2/Arsg/Lgmn/Tfap2a/Thrb/Rad21/Trp63/Grina/App/Pcdhgc4/Glp1r/Ppp2r2b/Dkk1/Ddit3/Cln8/Nr4a2/Abl1/Mdk/Ntrk1/Gclm/Npr2/Park7/Cdk5/Atg7/Mecp2/Star/Mt3/Bace1/Gclc/Gmppa/Cacna1a/Grn/Thap11/Siah1a/Tnfrsf23/Vstm2l/Gdf5/Sct/En2/Lrp1/Kif14/Dlx1/Col6a3/Cdk5r1/Ndnf/Zfp212/Fgfr3/Ntrk2/Cebpb/En1/Map3k5/Nrbp2/Dio3	61
GO:0000280	nuclear division	69/2137	465/23189	0.148387	1.61018	4.23474	5.22771e-05	0.00455493	0.00386795	Tom1l2/Dnmt3l/Chmp1a/Poldip2/Nfix/Rec8/Golga2/Baz1b/Cdkn1b/Cul3/Tpr/Brme1/Nfib/Tex15/Tex11/Tex14/Dazl/Dmrtc2/Mov10l1/Top2b/Ywhah/Esr1/Mlh3/Msx2/Rad21/Ercc4/Washc1/Kifc5b/Dmrt1/Cpeb1/Mybl1/Sgo2a/Sycp1/Npr2/Nfia/Brdt/Mad1l1/Stra8/Fgfr2/Vps4a/Ccsap/Fanca/Foxj3/Chmp2a/Sun1/Siah1a/Kash5/Tex19.1/Tex19.2/Slx4/Cul9/Kif14/Igf2/Morc2b/Catsperz/Map10/Tdrd9/Fgfr3/Marf1/Arhgap33os/Ing2/Cyp26b1/Slc25a31/Arhgef…	69
GO:0090092	regulation of transmembrane receptor protein serine/threonine kinase signaling pathway	46/2137	276/23189	0.166667	1.80853	4.30525	5.84165e-05	0.00476664	0.00404773	Pparg/Folr1/Glg1/Gata6/Htra1/D130043K22Rik/Chrd/Fkbp8/Gipc1/Hdac2/Vsir/Msx2/Ngly1/Gata4/Fstl1/Fbn2/Dmrt1/Dkk1/Gdf11/Abl1/Chrdl2/Sfrp1/Cdh5/Rnf111/Neo1/Fstl5/Amh/Atoh8/Cer1/Gdf5/Snx25/Gdf15/Arid4b/Prdm16/Lrp1/Dlx1/Zfp451/Eid2/Arid4a/Dact2/Grem2/Ing2/Bcl9l/Rgma/Wfikkn1/Foxd1	46
GO:0030218	erythrocyte differentiation	32/2137	168/23189	0.190476	2.06689	4.42182	5.90089e-05	0.00476664	0.00404773	Dnase2a/Stat5a/P4htm/Gata2/Gata3/Brd1/Nckap1l/Pla2g10/Tspo2/Epas1/Fech/Rps14/Ldb1/Smap1/Inpp5d/Sp3/Rps6/Add1/Abcb10/Smarca4/Rcor1/Hoxa5/Rps19/Arid4a/Zfpm1/Sox6/Exoc6/Atp5if1/Hmgb2/Thra/Mafb/Slc48a1	32
GO:0090287	regulation of cellular response to growth factor stimulus	53/2137	333/23189	0.159159	1.72707	4.25778	6.01325e-05	0.00476664	0.00404773	Pparg/Folr1/Glg1/Gata6/Htra1/Tek/Chrd/Gata3/Fkbp8/Gipc1/Hdac2/Dcn/Vsir/Grb10/Msx2/Ngly1/Gata4/Fstl1/Fbn2/Dkk1/Cd63/Abl1/Chrdl2/Vegfd/Sfrp1/Mt3/Cdh5/Rnf111/Nptn/Neo1/Fstl5/Gpc1/Zdhhc17/Cer1/Gdf5/Snx25/Gdf15/Runx2/Arid4b/Prdm16/Lrp1/Dlx1/Dstyk/Zfp451/Dmd/Eid2/Arid4a/Grem2/Ing2/Bcl9l/Rgma/Wfikkn1/Foxd1	53
GO:0090150	establishment of protein localization to membrane	46/2137	277/23189	0.166065	1.802	4.2783	6.39075e-05	0.00486344	0.00412993	Folr1/Zdhhc4/Rab8a/Cacnb3/Pex5/Vamp2/Kif13a/Caml/Ap3b1/Mylk/Glp1r/Washc1/Pard3/Get4/Blzf1/Stom/Epb41l1/Sec62/Cdk5/Rilpl2/C2cd5/Itgam/Stx4a/Stx1b/Vps37a/Vps35/Zdhhc7/Phaf1/Csk/Nsf/Zdhhc14/Frmpd1/Zdhhc17/Ndufa13/Pdzk1/Golga4/Cnst/Usp17le/Timm29/Cdk5r1/Syne3/Grin2a/Rab3ip/Vps37b/Romo1/Rab7	46
GO:0051452	intracellular pH reduction	14/2137	48/23189	0.291667	3.16493	4.78367	7.24138e-05	0.0054419	0.00462115	Atp6v1b2/Atp6v0d1/Lamp2/Slc11a1/Lamp1/Rab20/Cln6/Grn/Slc9a7/Dmxl1/Slc9a8/Creg1/Dmxl2/Rab7	14
GO:0071772	response to BMP	34/2137	185/23189	0.183784	1.99427	4.32591	7.46122e-05	0.00546403	0.00463994	Pparg/Dlx3/Nfix/Gata6/Htra1/Chrd/Phox2b/Gata3/Fkbp8/Vsir/Msx2/Ngly1/Gata4/Fstl1/Dkk1/Pdcd4/Abl1/Smad9/Lef1/Nfia/Chrdl2/Usp9x/Sfrp1/Cdh5/Neo1/Fstl5/Cer1/Gdf5/Runx2/Dlx1/Megf8/Grem2/Rgma/Foxd1	34
GO:0071773	cellular response to BMP stimulus	34/2137	185/23189	0.183784	1.99427	4.32591	7.46122e-05	0.00546403	0.00463994	Pparg/Dlx3/Nfix/Gata6/Htra1/Chrd/Phox2b/Gata3/Fkbp8/Vsir/Msx2/Ngly1/Gata4/Fstl1/Dkk1/Pdcd4/Abl1/Smad9/Lef1/Nfia/Chrdl2/Usp9x/Sfrp1/Cdh5/Neo1/Fstl5/Cer1/Gdf5/Runx2/Dlx1/Megf8/Grem2/Rgma/Foxd1	34
GO:0045921	positive regulation of exocytosis	23/2137	106/23189	0.216981	2.3545	4.45322	8.176e-05	0.00567845	0.00482202	Gab2/Gata2/Sdc4/Rab3d/Doc2b/Syk/Slc4a8/Rab27b/Cdk5/Itgam/Stx4a/Lamp1/Ap1g1/Rab3a/Vps4a/Rab27a/Chmp2a/Atp13a2/Nppa/Prkca/Septin5/Rab7/Cdk5r2	23
GO:0006901	vesicle coating	11/2137	32/23189	0.34375	3.7301	4.92379	8.21732e-05	0.00567845	0.00482202	Trappc10/Cul3/Trappc2l/Ap3d1/Trappc3/Ap3m2/Trappc11/Trappc9/Arfgap3/Ap3b2/Trappc2	11
GO:0141091	transforming growth factor beta receptor superfamily signaling pathway	57/2137	371/23189	0.153639	1.66716	4.12732	8.79246e-05	0.00593936	0.00504358	Pparg/Dlx3/Folr1/Glg1/Gata6/Htra1/Chrd/Zmiz1/Fkbp8/Gipc1/Hdac2/Vsir/Fos/Msx2/Ngly1/Gata4/Fstl1/Fbn2/Dmrt1/Dkk1/Ltbp3/Pdcd4/Gdf11/Col3a1/Abl1/Smad9/Lef1/Nfia/Chrdl2/Usp9x/Sfrp1/Adam9/Hpgd/Cdh5/Rnf111/Neo1/Fstl5/Cer1/Gdf5/Snx25/Gdf15/Runx2/Arid4b/Prdm16/Lrp1/Dlx1/Zfp451/Megf8/Eid2/Arid4a/Dact2/Grem2/Ing2/Bcl9l/Rgma/Wfikkn1/Foxd1	57
GO:0044242	cellular lipid catabolic process	40/2137	233/23189	0.171674	1.86287	4.21755	8.91697e-05	0.00595654	0.00505817	Gm2a/Abhd3/Psap/Pex5/Abhd16a/Lpl/Acox1/Akr1c18/Pla2g10/Ehhadh/Pla2g7/Lpin2/Cyp1b1/Idh1/Abcb11/Hadh/Scp2/Srd5a3/Acads/Plbd2/Acadsb/Abcd1/Asah1/Pla2g15/Abhd12/Acat1/Etfa/Mgll/Acaa1a/Pnpla7/Lrp1/Pnpla3/Acad12/Lonp2/Pla2g4e/Slc27a4/Ddhd2/Cyp26b1/Dgkd/Mlycd	40
GO:0032984	protein-containing complex disassembly	44/2137	265/23189	0.166038	1.80171	4.18197	9.14771e-05	0.00602066	0.00511262	Chmp1a/Mcoln1/Pex5/Ubqln1/Calcoco2/Lamp2/Map1s/Ccn2/Irak3/Evl/Klc1/Carmil1/Atxn7/Synj1/Lima1/Smarcc2/Avil/Spta1/Camsap1/Map1a/Vps16/Smarcd3/Add1/Map1lc3b/Vps4a/Gabarapl2/Ccsap/Smarca4/Snx14/Atg12/Specc1l/Chmp2a/Nsf/Uvrag/Vill/Plekhh2/Camsap2/Camsap3/Lix1/Atad2b/Upf1/Gak/Cfl2/Smarcd2	44
GO:0046719	regulation by virus of viral protein levels in host cell	6/2137	10/23189	0.6	6.51072	5.55326	9.21326e-05	0.00602066	0.00511262	Dynlt1c/Tbc1d20/Stau1/Dynlt1a/Dynlt1f/Dynlt1b	6
GO:0071375	cellular response to peptide hormone stimulus	54/2137	348/23189	0.155172	1.68381	4.09498	0.000102263	0.00661081	0.00561376	Pparg/Rab8a/Stat5a/Cul3/Prkaca/Zfp592/Ncoa2/Lpl/Nfe2l2/Akt3/Grb10/Srebf1/Ncoa1/Ace/Vamp2/Akr1c18/Fos/Gkap1/Crhbp/C1qtnf12/Glp1r/Lpin2/Cyp1b1/Sorbs1/Cpeb1/Adipor1/Ddr2/Nr4a2/Pik3r3/Slc9a1/C2cd5/Scnn1a/Eif4ebp1/Star/Nr3c2/Pou4f2/Zdhhc7/Pik3r2/Csk/Cyp11a1/Gclc/Kank1/Mgarp/Wdtc1/Gdf15/Pdk2/Gjb2/Irs3/Igf2/Prkca/Socs3/Slc27a4/Fbp1/Ass1	54
GO:0032197	retrotransposition	11/2137	33/23189	0.333333	3.61706	4.79321	0.000113046	0.00693584	0.00588977	Dnmt3l/Tex15/Mov10l1/Piwil1/Tut4/Tex19.1/Tex19.2/Fkbp6/Trex1/Tdrd9/Btbd18	11
GO:0010001	glial cell differentiation	49/2137	308/23189	0.159091	1.72633	4.08843	0.000113059	0.00693584	0.00588977	Pparg/Nfix/Ncstn/Ndrg1/Nfib/Phox2b/Hdac2/Arsg/Aspa/Id4/App/Gcm1/Dlx2/Mbd1/Csf1r/Pard3/Serpine2/Slc45a3/Vim/Abl1/Mdk/Lef1/Plpp3/Nfia/Cdk5/Itgam/Ano1/Mecp2/Smarca4/Csk/Kdm4a/Gpc1/Grn/Atf5/Lrp1/Dlx1/Mios/Kcnj10/Dmd/Cxcr4/Gpr157/Sox6/Lamb2/Fgfr3/Ntrk2/Arhgef10/Med12/Pou3f2/Sox1	49
GO:0048483	autonomic nervous system development	14/2137	50/23189	0.28	3.03833	4.59701	0.000118107	0.00717232	0.00609058	Tbx1/Phox2b/Gata3/Kif26a/Tfap2a/Trp63/Ntrk1/Ret/Sema3f/Hand2/Hlx/Ackr3/Nav2/Insm1	14
GO:0099637	neurotransmitter receptor transport	12/2137	39/23189	0.307692	3.33883	4.65739	0.000133476	0.00786725	0.0066807	Rab8a/Rab4a/Ap3d1/Vamp2/Mylk/Epb41l1/Stx4a/Stx1b/Vps35/Cacng5/Grin2a/Rab7	12
GO:0048706	embryonic skeletal system development	29/2137	153/23189	0.189542	2.05676	4.17837	0.00014004	0.00809538	0.00687442	Dlx3/Tbx1/Alx3/Hoxb9/Tfap2a/Dlx2/Six2/Pcsk5/Bmi1/Sp3/Pdgfra/Xylt1/Fgfr2/Irx5/Hoxc9/Hand2/Hoxa7/Hoxa5/Satb2/Hoxb4/Runx2/Dlx1/Dync2i1/Megf8/Dmrt2/Pbx1/Gas1/Med12/Hoxa3	29
GO:0051648	vesicle localization	38/2137	223/23189	0.170404	1.84908	4.05926	0.000154566	0.0086846	0.00737478	Trappc10/Ikbkg/Cul3/Trappc2l/Sdc4/Ap3d1/Kif13a/Ap3b1/Synj1/Trak2/Mlph/Steap3/Atp9a/Trappc3/Cdk5/Fgfr2/Mecp2/Ap3m2/Rab3a/Dctn1/Vps4a/Rab27a/Chmp2a/Exoc3/Atp13a2/Trappc11/Dipk2a/Trappc9/Exoc6/Arfgap3/Ap3b2/Exoc8/Kif5a/Syndig1/Trappc2/Rab7/Kifc1/Bloc1s1	38
GO:0007548	sex differentiation	56/2137	371/23189	0.150943	1.63792	3.94638	0.000162251	0.00903197	0.00766976	Hoxa10/Rec8/Stat5a/Gata6/Kmt2b/Tex15/Tex11/Dmrtc2/Gata3/Hnf4a/Tbx3/Esr1/Arid5b/Ncoa1/Ace/Ctsl/Gata4/Trp63/Cyp1b1/Dmrt1/Idh1/Tbc1d20/Sohlh2/Smad9/Ptx3/Ntrk1/Npr2/Dmrtb1/Pdgfra/Tesc/Kdm5a/Nr2f2/Sfrp1/Star/Irx5/Stra6/Fanca/Pkd1/Amh/Serpine1/Arid4b/Tex19.1/Tex19.2/Dmrt3/Greb1l/Arid4a/Dmrt2/Pbx1/Hmgb2/Cebpb/Immp2l/Ing2/Ren1/Eif2s2/Rad21l/Zfx	56
GO:1902414	protein localization to cell junction	28/2137	147/23189	0.190476	2.06689	4.13435	0.000165897	0.00915022	0.00777018	Rab8a/Arhgef18/Hspb1/Cacna2d2/Mapt/Rab4a/Grin2c/Vamp2/Klc1/Mylk/Mapk8ip3/Rab27b/Map1a/Epb41l1/Lamtor2/Cdk5/Stx4a/Stx1b/Vps35/Zdhhc7/Cdh5/Olfm2/C1ql2/Stau1/Hepacam/Adam10/Grin2a/Kif5a	28
GO:0046661	male sex differentiation	37/2137	217/23189	0.170507	1.8502	4.00904	0.00018499	0.0098421	0.0083577	Hoxa10/Rec8/Stat5a/Gata6/Tex15/Tex11/Gata3/Tbx3/Esr1/Arid5b/Ncoa1/Ace/Ctsl/Gata4/Cyp1b1/Dmrt1/Tbc1d20/Smad9/Ntrk1/Pdgfra/Tesc/Kdm5a/Sfrp1/Star/Fanca/Amh/Arid4b/Tex19.1/Tex19.2/Dmrt3/Greb1l/Arid4a/Hmgb2/Ing2/Ren1/Eif2s2/Rad21l	37

### Sheet: Molecular Function
ID	Description	GeneRatio	BgRatio	RichFactor	FoldEnrichment	zScore	pvalue	p.adjust	qvalue	geneID	Count
GO:0001227	DNA-binding transcription repressor activity, RNA polymerase II-specific	65/2126	301/22683	0.215947	2.30401	7.32414	1.19348e-10	1.36772e-07	1.2186e-07	Pparg/Zfp512b/Bcl11a/Mxd1/Irx2/Etv3/Nr2c1/Zfp715/Gata3/Tbx3/Aebp1/Foxg1/Ylpm1/Tfap2a/Msx2/Mxd3/Zbtb20/Zfp148/Esx1/Msc/Nacc2/Sp3/Lef1/Cc2d1b/Tfap2c/Dmbx1/Pou4f2/Irx3/Zfp90/Tbx18/Glis1/Vax2/Thap11/Cc2d1a/Foxa2/Mxd4/Satb2/Zfhx3/Zfp750/Prdm16/Cux2/Zfp536/Zfp3/Pura/Neurog3/Hoxb13/Sox6/Zfp217/Foxk1/Cebpb/Prdm2/Zfp746/En1/Irx1/Zbtb16/Insm1/Zbtb34/Zbtb10/Nr2f1/5730507C01Rik/Foxr1/Zfp970/Gm3604/Zfp997/Atf7	65
GO:0003779	actin binding	72/2126	450/22683	0.16	1.70709	4.87221	4.73178e-06	0.00180754	0.00161047	Mybpc3/Myo9b/Mrtfb/Sptbn4/Fhod1/Tns4/Shroom1/Myo1b/Ywhah/Map1s/Gipc1/Cobl/Ace/Clmn/Evl/Jmy/Lcp1/Mtss1/Mylk/Lima1/Washc1/Coro1b/Avil/Eps8l2/Mlph/Spta1/Klhl20/Abl1/Xirp2/Map1a/Vps16/Epb41l1/Pfn2/Epb41/Ablim2/Add1/Arpc1a/Scnn1a/Iqgap1/Frg1/Gas7/Vps18/Fhod3/Fmnl2/Micall2/Inf2/Limch1/Fbxo25/Vill/Plekhh2/Coro2b/Synpo/Camsap3/Tmem201/Dmd/Cxcr4/Whamm/Cdk5r1/Synpo2/Plekhg3/Syne3/Kbtbd13/Pdlim1/Tns1/Setd3/…	72
GO:0015399	primary active transmembrane transporter activity	31/2126	144/22683	0.215278	2.29687	5.02057	8.65056e-06	0.00247839	0.00220817	Atp6v1b2/Atp1a2/Atp6v0d1/Atp5f1e/Abca8b/Atp2a3/Atp12a/Abcc5/Ralbp1/Ndufa10/Abcb11/Abcg3/Abcb9/Kcnj8/Abcd1/Abcb10/Abcc10/Atp6v1h/Ndufb7/Atp13a2/Abcc12/Atp6v0e2/Atp1b2/Abcb4/ND2/COX1/ND3/ND4/ND5/CYTB/ND4L	31
GO:0003713	transcription coactivator activity	48/2126	274/22683	0.175182	1.86908	4.65443	1.67413e-05	0.00292665	0.00260756	Mid2/Pparg/Daxx/Dyrk1b/Crtc1/Ncoa2/Zmiz1/Mrtfb/Arid5b/Hcfc2/Ncoa1/Mta1/Tfap2a/Jmy/Lpin2/Smarca2/Maged1/Ldb1/Jade1/Tada1/Dcaf6/Smarcd3/Park7/Xpc/Kdm5a/Crtc3/Kat6a/Brd7/Arl2bp/Maml2/Smarca4/Zxdc/Ncoa6/Ss18l1/Prdm16/Ascc1/Hmgb2/Pdlim1/Mta3/Elob/Setd3/Pkn1/Bcl9l/Trerf1/Tacc1/Jund/Zxdb/Med12	48
GO:0015078	proton transmembrane transporter activity	30/2126	143/22683	0.20979	2.23832	4.77713	2.03763e-05	0.00292665	0.00260756	Atp6v1b2/Atp6v0d1/Tmem175/Slc9a5/Atp5f1e/Atp12a/Sting1/Slc11a1/Ndufa10/Slc45a3/Slc30a2/Slc9a1/Atp6v1h/Ndufb7/Slc9a7/Slc9b2/Tmco3/Atp6v0e2/Slc9a8/Atp5me/Atp5mc2/ND2/COX1/ATP6/ND3/ND4/ND5/CYTB/ND4L/Slc45a4	30
GO:0001221	transcription coregulator binding	31/2126	150/22683	0.206667	2.205	4.76172	2.04303e-05	0.00292665	0.00260756	Pparg/Pax3/Gata6/Gata2/Gata3/Nfe2l2/Rxra/Hnf4a/Esr1/Hdac2/Srebf1/Fos/Thrb/Gata4/Thap7/Epas1/Phf1/Lef1/Zfp618/Smarcd3/Usp11/Nr3c2/Smarca4/Hand2/Pbx1/Elob/Trerf1/Zbtb16/Jund/Trappc2/Atf7	31
GO:0030695	GTPase regulator activity	67/2126	432/22683	0.155093	1.65473	4.4185	2.77505e-05	0.00318021	0.00283347	Vps9d1/Arhgef18/Myo9b/Bcr/Cyth1/Abr/Gipc1/Rabep1/Nckap1l/Ralbp1/Rgs11/Gnaq/Dnmbp/Eps8l2/Smap1/Agfg1/Srgap2/Ralgds/Tbc1d20/Arfgap1/Lamtor2/Arhgef19/Rgs12/Arhgdib/Srgap3/Psd3/Iqgap1/Sipa1l3/Rasgrp4/Lamtor1/Arhgef6/Dlc1/Arl2bp/Farp2/Elmod2/Dennd1a/Sh3bp4/Fam13b/Tbc1d9b/Syde2/Arhgap33/Arhgap10/Ranbp10/Fgd3/Dock10/Ralgps1/Prex1/Dennd6a/Arhgap32/Git2/Arhgef11/Tbc1d22b/Tbc1d8b/Tbc1d10b/Cdc42ep2/Prex2/Ar…	67
GO:0060589	nucleoside-triphosphatase regulator activity	67/2126	432/22683	0.155093	1.65473	4.4185	2.77505e-05	0.00318021	0.00283347	Vps9d1/Arhgef18/Myo9b/Bcr/Cyth1/Abr/Gipc1/Rabep1/Nckap1l/Ralbp1/Rgs11/Gnaq/Dnmbp/Eps8l2/Smap1/Agfg1/Srgap2/Ralgds/Tbc1d20/Arfgap1/Lamtor2/Arhgef19/Rgs12/Arhgdib/Srgap3/Psd3/Iqgap1/Sipa1l3/Rasgrp4/Lamtor1/Arhgef6/Dlc1/Arl2bp/Farp2/Elmod2/Dennd1a/Sh3bp4/Fam13b/Tbc1d9b/Syde2/Arhgap33/Arhgap10/Ranbp10/Fgd3/Dock10/Ralgps1/Prex1/Dennd6a/Arhgap32/Git2/Arhgef11/Tbc1d22b/Tbc1d8b/Tbc1d10b/Cdc42ep2/Prex2/Ar…	67
GO:0016655	oxidoreductase activity, acting on NAD(P)H, quinone or similar compound as acceptor	13/2126	39/22683	0.333333	3.55644	5.13848	3.26451e-05	0.00340102	0.00303021	Nqo1/Akr1c13/Akr1c18/Akr1cl/Ndufa10/Akr1c14/Ndufb7/ND2/ND3/ND4/ND5/ND4L/Akr1c19	13
GO:0003714	transcription corepressor activity	36/2126	197/22683	0.182741	1.94973	4.30544	7.44768e-05	0.00711253	0.00633706	Bcl11a/Tcf25/Daxx/Dnajb1/Ezh1/Mta1/Tfap2a/Id4/Ddit3/Hipk3/Mecp2/Asah1/Sin3b/Brd7/Hsbp1/Smarca4/Mlip/Tle6/Tle2/Kctd1/Rcor3/Rcor1/Bcor/Spen/Rbbp8/Bend6/Zfp451/Basp1/Eid2/Zfpm1/Irf2bp2/Tle5/Smyd1/Mta3/Trerf1/Eid2b	36

### Sheet: Cellular Component
ID	Description	GeneRatio	BgRatio	RichFactor	FoldEnrichment	zScore	pvalue	p.adjust	qvalue	geneID	Count
GO:0005770	late endosome	65/2158	304/23150	0.213816	2.29371	7.28006	1.48913e-10	1.00814e-07	8.26076e-08	Chmp1a/Mmd/Psap/Mcoln1/Lamp2/Slc29a3/Lgmn/Ctsl/Crhbp/Sftpd/Igf2r/Washc1/Rab27b/Cd63/Ddit3/Tmem192/Slc11a1/Steap3/Vps39/Vps16/Rab22a/Atp9a/Lamtor2/Ntrk1/Osbpl9/Slc30a2/Clcn6/Lamtor1/Lamp1/Vps36/Vps37a/Vps35/Mvb12a/Vps4a/Bace1/Yipf2/Rab27a/Snx14/Trf/Acp3/Atg9a/Dysf/Chmp2a/Vps18/Grn/Parm1/Uvrag/Dync1li2/Kidins220/Rnf13/Atp13a2/Tspan15/Slc9a8/Wdr81/Cxcr4/Bst2/Rnf149/Ecpas/Wdr91/Rapgef2/Vps37b/Entrep1…	65
GO:0031462	Cul2-RING ubiquitin ligase complex	26/2158	90/23150	0.288889	3.09906	6.39708	1.08595e-07	3.67595e-05	3.01209e-05	Pramel6/Pramel7/Pramel13/Vhl/Pramel17/Pramel18/Pramel1/Asb4/C130073F10Rik/Lrrc75a/Elob/Pramel20/Pramel31/Pramel19/Pramel54/Pramel53/Pramel37/Pramel30/Pramel14/Pramel16/Gm12790/LOC108168684/Pramel49/Pramel40/Pramel50/Pramel36	26
GO:0005774	vacuolar membrane	66/2158	377/23150	0.175066	1.87803	5.51105	4.10391e-07	9.26117e-05	7.58864e-05	Chmp1a/Borcs8/Ap1m1/Ncstn/Mmd/Mcoln1/Calcoco2/Atp6v1b2/Atp6v0d1/Tmem175/Atraid/Lamp2/Slc29a3/Jmy/Sting1/Cd63/Tmem192/Gaa/Rb1cc1/Slc11a1/Atg4b/Tsc1/Vps39/Vps16/Lamtor2/Rragc/Tspan1/Slc30a2/Plekhm2/Abcb9/Lamtor1/Abcd1/Lamp1/Ap1g1/Map1lc3b/Vps4a/Gabarapl2/Snx14/Acp3/Tpcn1/Atg12/Atp6v1h/Chmp2a/Meak7/Vps18/Grn/Uvrag/Rnf13/Slc38a7/Atp13a2/Clcn7/Slc9b2/Atp6v0e2/Marchf9/Tex264/Mios/Wdfy3/Wdr81/Bri3/Pla2g…	66
GO:0022626	cytosolic ribosome	28/2158	133/23150	0.210526	2.25843	4.66653	3.22022e-05	0.00219318	0.0017971	Rpl13/Rpl15/Rps14/Rps24/Rps26/Rplp2/Rpl14/Rps6/Rpl22/Rpl6/Rpl28/Rps21/Rps19/Rpl37/Rpl18a/Rpl27a/Rpl9/Rps8/Rpl29/Rps10/Rpl36/Rps28/Uba52rt/Rpl31/Rpl36a/Uba52/Rps27/Rpl24	28
GO:0030135	coated vesicle	44/2158	253/23150	0.173913	1.86566	4.43896	3.88747e-05	0.00219318	0.0017971	Folr1/Bcap31/Snx9/Golga2/Kdelr1/Ap1m1/Rab8a/Atp6v1b2/Epn3/Atp6v0d1/Copz2/Srebf1/Vamp2/Golga5/Ap3b1/Scamp1/App/Igf2r/Rab27b/Pacs1/Copa/Vps16/Ap1g1/Rab3a/Rab27a/Trf/Atp6v1h/Vps18/Dennd1a/Sh3bp4/Sec24d/Atp6v0e2/Heatr5b/Lrp1/Abcb4/Dipk2a/Ecpas/Adam10/Cope/Dennd1b/Ddhd2/Gak/Ap3b2/Sort1	44
GO:0098791	Golgi apparatus subcompartment	59/2158	375/23150	0.157333	1.6878	4.30538	4.63679e-05	0.0024147	0.00197861	Bcap31/Snx9/Golga2/Ap1m1/Glg1/Lamp2/Myo1b/Ap3d1/Vamp2/Golga5/Kif13a/Ap3b1/Scamp1/St6gal1/Igf2r/Rab27b/Pcsk5/Dnmbp/Mgat4a/Relch/Rab29/Klhl20/Golga1/Atp9a/Plpp3/St3gal3/Golga3/Xylt1/Stx4a/Slc10a7/Ap1g1/Mbtps1/Phaf1/Chst5/Bace1/Yipf2/Acp3/Atg9a/Nsf/Grn/Mgat4d/Tgfbi/Slc9a7/Cnst/Fut11/Slc9a8/Marchf9/B4galnt3/Atxn2/Vcpip1/Gal3st3/Trappc9/Pld4/Adam10/Uxs1/Ap3b2/Scoc/Sort1/Galnt2	59
GO:0030123	AP-3 adaptor complex	7/2158	13/23150	0.538462	5.77636	5.52306	6.26553e-05	0.0026511	0.00217232	Ap3d1/Ap3b1/Vps39/Vps16/Ap3m2/Vps18/Ap3b2	7
GO:0042641	actomyosin	24/2158	111/23150	0.216216	2.31946	4.46779	7.35605e-05	0.00292944	0.0024004	Tek/Fhod1/Ppp1r12c/Evl/Cdc42bpb/Lcp1/Mylk/Lima1/Coro1b/Sorbs1/Mlph/Cdc42bpa/Xirp2/Sipa1l3/Dlc1/Myl12b/Micall2/Limch1/Amot/Coro2b/Synpo/Synpo2/Pdlim1/Septin5	24
GO:0098803	respiratory chain complex	24/2158	114/23150	0.210526	2.25843	4.31859	0.00011452	0.00430721	0.00352935	Cox6c/Atp5f1e/Atp5mj/Uqcrb/Ndufa10/Cox4i1/Ndufb7/Ndufa3/Ndufa13/Cox6b1/Cox6a1/Ndufa7/Atp5me/Cox5b/Atp5mc2/ND2/COX1/ATP6/ND3/ND4/ND5/CYTB/ND4L/Ndufb1	24
GO:0005581	collagen trimer	19/2158	83/23150	0.228916	2.4557	4.25971	0.000182905	0.00499405	0.00409214	C1ql4/Col5a3/Col20a1/C1qtnf1/Dcn/Col6a2/Sftpd/Col14a1/C1qtnf6/Col11a2/Col5a2/Col3a1/Col9a1/Col4a1/Col4a2/C1ql2/Col6a3/Col8a2/C1qtnf3	19
GO:0034992	microtubule organizing center attachment site	6/2158	11/23150	0.545455	5.85138	5.16005	0.000199172	0.00499405	0.00409214	Clmn/Sun1/Kash5/Syne3/Syne2/Syne1	6
GO:0034993	meiotic nuclear membrane microtubule tethering complex	6/2158	11/23150	0.545455	5.85138	5.16005	0.000199172	0.00499405	0.00409214	Clmn/Sun1/Kash5/Syne3/Syne2/Syne1	6
GO:0106083	nuclear membrane protein complex	6/2158	11/23150	0.545455	5.85138	5.16005	0.000199172	0.00499405	0.00409214	Clmn/Sun1/Kash5/Syne3/Syne2/Syne1	6
GO:0106094	nuclear membrane microtubule tethering complex	6/2158	11/23150	0.545455	5.85138	5.16005	0.000199172	0.00499405	0.00409214	Clmn/Sun1/Kash5/Syne3/Syne2/Syne1	6
GO:0099023	vesicle tethering complex	17/2158	71/23150	0.239437	2.56856	4.24412	0.000221467	0.00532627	0.00436437	Trappc10/Trappc2l/Washc1/Vps39/Vps16/Trappc3/Aktip/Cog4/Exoc3/Vps18/Hook3/Trappc11/Trappc9/Synpo2/Exoc6/Exoc8/Trappc2	17
GO:1904949	ATPase complex	25/2158	127/23150	0.19685	2.11172	4.02792	0.000254392	0.00550084	0.00450742	Bcl11a/Baz1b/Atp6v1b2/Atp6v0d1/Chd3/Hdac2/Mta1/Dpf3/Mbd2/Smarca2/Smarcc2/Smarcd3/Brd7/Sall1/Vps4a/Cfdp1/Smarca4/Atp6v1h/Rsf1/Gatad2a/Ss18l1/Atp6v0e2/Bcl11b/Mta3/Smarcd2	25
GO:0030426	growth cone	40/2158	242/23150	0.165289	1.77314	3.8765	0.00026001	0.00550084	0.00450742	Dynlt1c/Adgrl1/Mapt/Zfyve27/Cobl/Nin/Tshz3/Klc1/Csnk1e/Boc/App/Mapk8ip3/Dpysl3/Cpeb1/Pard3/Trak2/Copa/Tsc1/Abl1/Cdk5/Auts2/Iqgap1/Usp9x/L1cam/Neo1/Lrig2/Exoc3/Prex1/Lrp1/Cxcr4/Basp1/Cdk5r1/Exoc6/Ntrk2/Exoc8/Kif5a/Cdk5r2/Dynlt1a/Dynlt1f/Dynlt1b	40
GO:0000781	chromosome, telomeric region	26/2158	135/23150	0.192593	2.06604	3.98291	0.00027811	0.00558237	0.00457422	Ezh1/Hdac2/Ercc4/Smchd1/Smc5/Nabp1/Tnks/Wrn/Terf2ip/Sun1/Acd/Kash5/Slx4/H2ax/Zscan4c/Upf1/Alyref2/Zbtb10/Zscan4f/Rnf8/Alyreffm5/Alyreffm11/Alyreffm4/Alyreffm9/Atf7/Alyreffm3	26
GO:0032279	asymmetric synapse	69/2158	486/23150	0.141975	1.52304	3.7364	0.000280356	0.00558237	0.00457422	Rab8a/Crtc1/Hspb1/Dnajb1/Bcr/Grid2ip/Abr/Mapt/Ywhah/Dynll2/Grin2c/Rtn1/Camk2g/Ctnnd2/Slc4a8/Rps14/Cpeb1/Rpl14/Sema4c/Srgap2/Tsc1/Abl1/Lrp4/Map1a/Arfgap1/Epb41l1/Pde4b/Kcnab2/Cdk5/Add1/Rpl6/Psd3/Nr3c2/Vps35/Olfm2/Nptn/Neo1/Clstn2/Mgll/Vhl/Grn/Tanc1/Lzts1/Arhgap33/C1ql2/Lrp1/Cacng5/Dgkz/Rps19/Grid1/Arhgap32/Amot/Synpo/Pura/Dmd/Rpl18a/Camk2n1/Prr12/Cdk5r1/Pcbp1/Adam10/Ntrk2/Gpr50/Grin2a/Grm4/Nck2/So…	69
GO:0070603	SWI/SNF superfamily-type complex	20/2158	94/23150	0.212766	2.28245	3.99464	0.000355282	0.00687217	0.00563109	Bcl11a/Baz1b/Chd3/Hdac2/Mta1/Dpf3/Mbd2/Smarca2/Smarcc2/Smarcd3/Brd7/Sall1/Cfdp1/Smarca4/Rsf1/Gatad2a/Ss18l1/Bcl11b/Mta3/Smarcd2	20
GO:0030427	site of polarized growth	40/2158	250/23150	0.16	1.7164	3.65153	0.000512053	0.00912264	0.00747513	Dynlt1c/Adgrl1/Mapt/Zfyve27/Cobl/Nin/Tshz3/Klc1/Csnk1e/Boc/App/Mapk8ip3/Dpysl3/Cpeb1/Pard3/Trak2/Copa/Tsc1/Abl1/Cdk5/Auts2/Iqgap1/Usp9x/L1cam/Neo1/Lrig2/Exoc3/Prex1/Lrp1/Cxcr4/Basp1/Cdk5r1/Exoc6/Ntrk2/Exoc8/Kif5a/Cdk5r2/Dynlt1a/Dynlt1f/Dynlt1b	40
