## Supplementary material for "Pervasive binding of the stem cell transcription factor SALL4 shapes the chromatin landscape": Table S5

### Sheet: Biological Process
ID	Description	GeneRatio	BgRatio	RichFactor	FoldEnrichment	zScore	pvalue	p.adjust	qvalue	geneID	Count
GO:0042254	ribosome biogenesis	69/1920	317/23189	0.217666	2.62888	8.77355	6.89072e-14	4.14959e-10	3.36703e-10	Pih1d2/C1d/Ddx3x/Nhp2/Mrpl10/Nom1/Pwp1/Ipo4/Utp20/Ddx56/Mettl17/Ddx27/Rrp7a/Nop9/Ltv1/Pno1/Znhit3/Ftsj3/Gtpbp4/Rpp40/Dimt1/Ngdn/Dcaf13/Utp23/Lsg1/Bop1/Riox2/Bysl/Rbfa/Rcl1/Usp16/Nop16/Glul/Ddx31/Nat10/Rpusd2/Eif6/Eif2a/Nsun4/Rrp8/Ybey/Wdr3/Noc4l/Usp36/Exosc4/Utp6/Noa1/Abt1/Fdxacb1/Wdr36/Efl1/Urb1/Mybbp1a/Gtpbp10/Chd7/Rrp9/Utp15/Wdr55/Wdr74/Isg20l2/Nsun3/Rexo4/Ddx10/Grwd1/Utp18/Las1l/Eif1a/Utp14b/…	69
GO:0008033	tRNA processing	36/1920	128/23189	0.28125	3.39683	8.1698	3.52507e-11	7.07599e-08	5.74153e-08	Trmt10a/Osgep/Dus3l/Trnt1/Lage3/Elp5/Trmt11/Pus10/Elac2/Dus4l/Prorp/Rpp40/Nsun2/Rtraf/Elp3/Pop1/Rpp14/Dtwd1/Dus1l/Hsd17b10/Elp4/Nat10/Trmo/Nsun4/Yrdc/Ftsj1/Mto1/Gtdc1/Ddx1/Mettl8/Grsf1/Nsun3/Tprkb/Tyw1/Zbtb8os/Gon7	36
GO:0006364	rRNA processing	46/1920	217/23189	0.211982	2.56023	6.93789	2.43835e-09	2.44729e-06	1.98576e-06	Pih1d2/C1d/Nhp2/Pwp1/Utp20/Ddx56/Ddx27/Rrp7a/Nop9/Znhit3/Ftsj3/Gtpbp4/Rpp40/Dimt1/Ngdn/Dcaf13/Utp23/Bop1/Bysl/Rbfa/Rcl1/Nat10/Rpusd2/Eif6/Nsun4/Rrp8/Ybey/Wdr3/Usp36/Exosc4/Utp6/Abt1/Fdxacb1/Wdr36/Urb1/Chd7/Rrp9/Utp15/Wdr55/Wdr74/Nsun3/Rexo4/Ddx10/Utp18/Las1l/Utp14b	46
GO:0050803	regulation of synapse structure or activity	67/1920	398/23189	0.168342	2.03316	6.24652	1.8013e-08	1.54964e-05	1.25739e-05	Cttnbp2/Ncan/Tiam1/Cdc20/Neurl1a/Homer1/Clstn3/Wnt3a/Nedd8/Etv5/Nrcam/Dlg4/Ntn1/Cap2/Fam107a/Nefl/Ywhaz/Il1rap/Arc/Shank3/Nectin3/Ube2v2/Dnm1l/Robo1/Tnf/Snca/Nrp2/Fcgr2b/Dab2ip/Snap25/Mfn1/Dclk1/Dab1/Lrp8/Cyfip1/Cask/Rbmx/Pak3/Cdkl5/Gpm6a/Ephb1/Slitrk5/Zdhhc15/Lrfn5/Sigmar1/Slitrk2/Lrfn3/Sema7a/Srcin1/Abhd17c/Nrn1/Elmo1/Reln/Dact1/Plppr4/Slitrk4/Slitrk3/Map1b/Cfl1/Septin11/Nrg1/Arhgap22/Klk8/Syng…	67
GO:0140053	mitochondrial gene expression	37/1920	168/23189	0.220238	2.65995	6.48778	3.01663e-08	2.27077e-05	1.84253e-05	Mrpl10/Taco1/Trnt1/Mrpl45/Supv3l1/Mtif2/Pnpt1/Mrps24/Mrpl22/Elac2/Prorp/Gfm2/Mrpl13/Yars2/Uqcc2/Mrps18b/Mrpl16/Mrpl11/Hsd17b10/Sirt3/Gatb/Nsun4/Mrpl1/Mrpl17/Mto1/Mrpl3/Mrpl55/Mrps27/Mettl8/Mrpl50/Mrps12/Tefm/Nsun3/Prkaa1/Mrpl35/Ptcd3/Tufm	37
GO:0042594	response to starvation	47/1920	243/23189	0.193416	2.336	6.29019	3.46238e-08	2.31672e-05	1.87981e-05	Ttc5/Ehmt2/Wnt9b/Pdk4/Lrp11/Sar1b/Xbp1/Eif2s1/Tbc1d7/Dnajc15/Ywhaz/Srebf2/Lars1/Tcf7l2/Wdr45b/Wdr24/Glul/Atf3/Eif2a/Mfsd2a/Eif2b1/Pak4/Pak1/Rrp8/Stk26/Pak3/Ucp2/Wnt4/Foxk2/Ifi203/Mybbp1a/Pck2/Rragb/Gck/Zc3h12a/Sstr2/Prkaa1/Trim32/Bcl2/Trp53/Mapk3/Slc39a4/Mapk1/Clec16a/Rraga/Pak6/Seh1l	47
GO:0050807	regulation of synapse organization	65/1920	390/23189	0.166667	2.01293	6.06128	4.32687e-08	2.38447e-05	1.93478e-05	Cttnbp2/Ncan/Tiam1/Cdc20/Neurl1a/Homer1/Clstn3/Wnt3a/Nedd8/Etv5/Nrcam/Dlg4/Ntn1/Cap2/Fam107a/Nefl/Ywhaz/Il1rap/Arc/Shank3/Nectin3/Ube2v2/Dnm1l/Robo1/Tnf/Snca/Nrp2/Fcgr2b/Dab2ip/Snap25/Mfn1/Dclk1/Dab1/Lrp8/Cyfip1/Cask/Rbmx/Pak3/Cdkl5/Gpm6a/Ephb1/Slitrk5/Zdhhc15/Lrfn5/Sigmar1/Slitrk2/Lrfn3/Sema7a/Srcin1/Abhd17c/Nrn1/Elmo1/Reln/Dact1/Plppr4/Slitrk4/Slitrk3/Map1b/Cfl1/Septin11/Nrg1/Arhgap22/Klk8/Bhlh…	65
GO:0060485	mesenchyme development	57/1920	327/23189	0.174312	2.10527	6.04775	6.04508e-08	3.03362e-05	2.46151e-05	Meox1/Tiam1/Dll3/Wnt3a/Aldh1a2/Notch4/Wt1/Trip10/Sema6a/Hey2/Ppp2ca/Hnrnpab/Pdcd6/Bmp4/Myc/Has2/Robo1/Ptk7/Ldlrad4/Tcof1/Sdhaf2/Tcf7l2/Cyp26a1/Fgf8/Smad7/Rdh10/Nrp2/Slc39a10/Dab2ip/Notch1/Jag1/Polr1b/Mad2l2/Kbtbd8/Fgf15/Tbx20/Eomes/Poglut1/Wnt4/Pax1/Spry1/Spred3/Sema7a/Nrtn/Il17rd/Phldb1/Amer1/Gja1/Cfl1/Hmga2/Bcl2/Ext1/Mapk3/Mapk1/Sema3e/Arb2a/Actc1	57
GO:0009267	cellular response to starvation	41/1920	203/23189	0.20197	2.43932	6.18845	7.37131e-08	3.41462e-05	2.77066e-05	Ttc5/Ehmt2/Wnt9b/Pdk4/Sar1b/Xbp1/Eif2s1/Tbc1d7/Dnajc15/Ywhaz/Srebf2/Lars1/Tcf7l2/Wdr45b/Wdr24/Glul/Atf3/Mfsd2a/Pak4/Pak1/Rrp8/Stk26/Pak3/Ucp2/Wnt4/Ifi203/Mybbp1a/Rragb/Gck/Zc3h12a/Prkaa1/Trim32/Bcl2/Trp53/Mapk3/Slc39a4/Mapk1/Clec16a/Rraga/Pak6/Seh1l	41
GO:0006007	glucose catabolic process	13/1920	29/23189	0.448276	5.4141	7.14629	1.58164e-07	6.80332e-05	5.52029e-05	Actn3/Pgam1/Pfkl/Pfkp/Tpi1/Slc25a12/Foxk2/Gck/Eno1b/Trp53/Pgk1/Ldha/Eno1	13
GO:0006417	regulation of translation	60/1920	376/23189	0.159574	1.92728	5.44654	6.50001e-07	0.000206016	0.000167164	Mcts1/Ddx3x/Taco1/Neurl1a/Aplp1/Dus3l/Igf2bp1/Wt1/Grb7/Hbs1l/Cnot6/Bzw2/Eif2s1/Ajuba/Ngdn/Rida/Mrpl13/Eef2kmt/Tarbp2/Uqcc2/Tnf/Tcof1/Usp16/Tyms/Igfbp5/Niban1/Nat10/Eif6/Serp1/Eif2a/Eif4e/Aco1/Magoh/Nsun4/Kbtbd8/Cyfip1/Ddx25/Eefsec/Igf2bp2/Dapk3/Eif1/Krt17/Upf3b/Jmjd4/Gtdc1/Alkbh3/Otud6b/Mrps27/Enc1/Mettl8/Nmnat2/Tent5b/Nsun3/Lin28a/Mapk3/Mapk1/Ptcd3/Csde1/Eif5a/Prmt1	60
GO:0009615	response to virus	63/1920	404/23189	0.155941	1.88339	5.38179	7.80592e-07	0.000235036	0.000190711	Ddx3x/Clpb/Ddx56/Apobec3/Mlkl/Cd40/Irf1/Rnf185/Rnf135/Map3k14/Ddx41/Serinc5/Clu/Rab2b/Ripk3/Cxadr/Parp9/Tarbp2/Tnf/Itgb8/Ifitm1/Ifih1/Trim44/Dclk1/Polr3c/Ndufaf4/Nt5c3/Trim21/Pim2/Tlr3/Exosc4/Cxcl10/Trim13/Polr3g/Ddx1/Phb1/Ifi203/Gbp7/Cdk6/Apobec1/Aicda/Sin3a/Zc3h12a/Zmpste24/2410002F23Rik/Ifit2/Usp27x/Irgm1/Dtx3l/Spn/Trim32/Oas1a/Mapk11/Skp2/Ticam2/Bcl2/Ppm1b/Cd2ap/Ext1/Irgm2/Trim6/Igtp/Tgtp1	63
GO:0006090	pyruvate metabolic process	31/1920	146/23189	0.212329	2.56442	5.69731	9.00156e-07	0.000258131	0.00020945	Dlat/Hk2/Actn3/Pgam1/Aldoc/Mlx/Pdk4/Pfkl/Ppp2ca/Pfkp/Pdhb/Myc/Tpi1/Slc16a3/Eif6/Uchl1/Ldhb/Ldhc/Mpi/Slc16a1/Ucp2/Pdk3/Galt/Foxk2/Pck2/Gck/Prkaa1/Eno1b/Pgk1/Ldha/Eno1	31
GO:0071902	positive regulation of protein serine/threonine kinase activity	32/1920	155/23189	0.206452	2.49344	5.60503	1.16177e-06	0.000317709	0.000257793	Ccnd2/Tpd52l1/Ddx3x/Sash1/Tenm1/Cd40/Ppp2ca/Pik3r5/Tnfsf11/Ajuba/Robo1/Fgd2/Axin1/Ccny/Tnf/Snca/Dab2ip/Rasgrp1/Pdcd10/Slc8a2/Pak1/Irak1/Psmd10/Ccnd3/Ccr7/Irgm1/Adam17/Hmga2/Fgf18/Irgm2/Ccnd1/Igtp	32
GO:0045927	positive regulation of growth	53/1920	323/23189	0.164087	1.98177	5.33859	1.21344e-06	0.000317709	0.000257793	Ccnd2/Ddx3x/Actn3/Wnt3a/Srf/Wt1/Derl2/Ikzf1/Cxcl16/Trip10/Hey2/Supv3l1/Avpr1a/Ntn1/Tshr/Zfpm2/Prkn/Syt4/Fgf8/Smad7/Notch1/Serp1/Mfsd2a/Cd38/Cyfip1/Pak1/Acsl4/Cdkl5/Mtm1/Psmd10/Tbx20/Exosc4/Krt17/Parp2/Prr5/Sema7a/Ptger4/Il7/Chd7/Sox15/Sfn/Trim32/Adam17/Map1b/Ghr/Cfl1/Hmga2/Bcl2/Hopx/Fdps/Cxcl12/Nrg1/Mapk1	53
GO:0014706	striated muscle tissue development	73/1920	500/23189	0.146	1.76333	5.1844	1.40046e-06	0.000337342	0.000273723	Cav2/Ccnd2/Ifrd1/Epor/Neurl1a/Actn3/Homer1/Wnt3a/Aldh1a2/Xk/Srf/Lrrc27/Wt1/Trip10/Hey2/Hmgcr/Nln/Bmp4/Ppif/Zfpm2/Myc/Ly6e/Cxadr/Akirin1/Myom1/Uqcc2/Svil/Ankrd1/Tcf7l2/Fgf8/Smad7/Casp8/Atf3/Notch1/Nras/Pak1/Mtm1/G6pdx/Tbx20/Eomes/Ephb1/Fkbp1a/Arid2/Foxh1/Parp2/Dner/Kcnk2/Egr2/AW551984/Egr1/Alpk3/Ift88/Chd7/Sox15/Mettl8/Maff/Zmpste24/Prkaa1/Gja1/Mapk11/Nebl/Bmal1/Bcl2/Myl3/Fdps/T/Nrg1/Ldha/Mapk1/So…	73
GO:0051347	positive regulation of transferase activity	56/1920	358/23189	0.156425	1.88923	5.09453	2.84994e-06	0.00065777	0.000533722	Ccnd2/Tpd52l1/Ddx3x/Cdc20/Neurl1a/Wnt3a/Sash1/Tenm1/Traf4/Cd40/Pex12/Chtf18/Ppp2ca/Tom1l1/Pik3r5/Ppp2r3c/Serinc5/Tnfsf11/Ajuba/Pabpn1/Ripk3/Robo1/Rfc2/Fgd2/Axin1/Ccny/Tnf/Wdr24/Snca/Mastl/Dab2ip/Rassf2/Rasgrp1/Pdcd10/Dab1/Lrp8/Slc8a2/Pak1/Irak1/Psmd10/Mre11a/Ccnd3/Skp1/Ccr7/Srcin1/Reln/Irgm1/Ppp1r3g/Adam17/Hmga2/Fgf18/Sez6l/Nrg1/Irgm2/Ccnd1/Igtp	56
GO:0044282	small molecule catabolic process	58/1920	377/23189	0.153846	1.85809	5.04699	3.25523e-06	0.00065777	0.000533722	Dbt/Crot/Actn3/Dhdh/Pgam1/Aig1/Echdc1/Pfkl/Pex13/Pfkp/Eci2/Auh/Cryl1/Tdh/Oxct1/Slc25a17/Cbr3/Tpi1/Cyp39a1/Gldc/Acsl5/Cyp26a1/Slc16a3/Hsd17b10/Nudt5/Aasdhppt/Atp2b4/Slc25a12/Slc27a2/Ahcy/Acad9/Ddah1/Mfsd2a/Acox3/Aldh1l1/Bcat1/Fah/Ldhc/Mpi/Amt/Slc16a1/Nudt19/Galt/Mat1a/Cyp24a1/Foxk2/Pck2/Aicda/Gk5/Gck/Eno1b/Trp53/Pgk1/Ldha/Eno1/Gad1/Mthfsl/Pnp	58
GO:0051607	defense response to virus	52/1920	325/23189	0.16	1.93242	5.08609	3.26574e-06	0.00065777	0.000533722	Clpb/Ddx56/Apobec3/Mlkl/Cd40/Irf1/Rnf185/Rnf135/Map3k14/Ddx41/Serinc5/Rab2b/Ripk3/Cxadr/Parp9/Tarbp2/Tnf/Ifitm1/Ifih1/Trim44/Polr3c/Ndufaf4/Nt5c3/Trim21/Tlr3/Exosc4/Cxcl10/Trim13/Polr3g/Ddx1/Phb1/Ifi203/Gbp7/Apobec1/Aicda/Sin3a/Zc3h12a/Zmpste24/Ifit2/Usp27x/Irgm1/Dtx3l/Spn/Trim32/Oas1a/Skp2/Ticam2/Bcl2/Ppm1b/Irgm2/Trim6/Igtp	52
GO:0016126	sterol biosynthetic process	19/1920	71/23189	0.267606	3.23203	5.65931	3.32548e-06	0.00065777	0.000533722	Cyp51/Sec14l2/Fdft1/Hmgcr/Sqle/Srebf2/Ebp/Nsdhl/G6pdx/Lss/Dhcr24/Cftr/Insig1/Prkaa1/Idi1/Dhcr7/Fdps/Mapk1/Hmgcs1	19
GO:0006695	cholesterol biosynthetic process	18/1920	65/23189	0.276923	3.34457	5.68718	3.51758e-06	0.00065777	0.000533722	Cyp51/Sec14l2/Fdft1/Hmgcr/Srebf2/Ebp/Nsdhl/G6pdx/Lss/Dhcr24/Cftr/Insig1/Prkaa1/Idi1/Dhcr7/Fdps/Mapk1/Hmgcs1	18
GO:1902653	secondary alcohol biosynthetic process	18/1920	65/23189	0.276923	3.34457	5.68718	3.51758e-06	0.00065777	0.000533722	Cyp51/Sec14l2/Fdft1/Hmgcr/Srebf2/Ebp/Nsdhl/G6pdx/Lss/Dhcr24/Cftr/Insig1/Prkaa1/Idi1/Dhcr7/Fdps/Mapk1/Hmgcs1	18
GO:0015833	peptide transport	55/1920	352/23189	0.15625	1.88713	5.03902	3.60452e-06	0.00065777	0.000533722	Tiam1/Trh/Lrrc8a/Arrb1/Slc25a22/Slc16a10/Rfx6/Pfkl/Nr1d1/Chga/Hmgcr/Tnfsf11/Oxct1/Prkn/Uqcc2/Tap2/Tnf/Tcf7l2/Sirt3/Slc15a1/Ptprn/Glul/Pax8/Snap25/Mfsd1/Serp1/Cd38/Psmd9/Itpr1/Cckbr/Cask/Acsl4/Smpd3/Cyb5r4/Slc16a1/Ucp2/Slc16a2/Neurod1/Midn/Pim3/Eipr1/Rab8b/Apln/Ccn3/Ptger4/Pck2/Chd7/Cftr/Gck/Abca12/Gja1/Jagn1/Bmal1/Hmga2/Tunar	55
GO:0090276	regulation of peptide hormone secretion	46/1920	277/23189	0.166065	2.00567	5.05908	4.31012e-06	0.000763398	0.000619429	Tiam1/Trh/Lrrc8a/Arrb1/Slc25a22/Rfx6/Pfkl/Nr1d1/Chga/Hmgcr/Tnfsf11/Oxct1/Prkn/Uqcc2/Tnf/Tcf7l2/Sirt3/Glul/Pax8/Snap25/Serp1/Cd38/Psmd9/Itpr1/Cckbr/Cask/Acsl4/Slc16a1/Ucp2/Midn/Pim3/Eipr1/Rab8b/Apln/Ccn3/Ptger4/Pck2/Chd7/Cftr/Gck/Abca12/Gja1/Jagn1/Bmal1/Hmga2/Tunar	46
GO:0042886	amide transport	61/1920	408/23189	0.14951	1.80572	4.93329	4.6972e-06	0.000798941	0.00064827	Slc19a1/Tiam1/Trh/Lrrc8a/Arrb1/Slc25a22/Slc16a10/Rfx6/Pfkl/Nr1d1/Chga/Hmgcr/Tnfsf11/Oxct1/Slc25a17/Prkn/Uqcc2/Tap2/Tnf/Tcf7l2/Sirt3/Slc15a1/Ptprn/Glul/Pax8/Snap25/Car2/Mfsd1/Serp1/Slc33a1/Cd38/Psmd9/Abcg2/Itpr1/Cckbr/Cask/Acsl4/Smpd3/Cyb5r4/Slc16a1/Ucp2/Slc16a2/Neurod1/Midn/Pim3/Eipr1/Rab8b/Apln/Ccn3/Ptger4/Pck2/Chd7/Cftr/Gck/Abca12/Gja1/Jagn1/Bmal1/Hmga2/Slc25a16/Tunar	61
GO:1901617	organic hydroxy compound biosynthetic process	43/1920	253/23189	0.16996	2.05272	5.05849	4.77614e-06	0.000798941	0.00064827	Cyp51/Sec14l2/Isyna1/Gprc6a/Nr1d1/Fdft1/Sptlc1/Hmgcr/Amacr/Sqle/Srebf2/Nus1/Cyp39a1/Cacna1h/Tnf/Hsd17b10/Pmel/Snca/Opn3/Slc27a2/Impa1/Ldhb/Rab38/Ldhc/Fgf15/Ebp/Nsdhl/G6pdx/Pdxk/Lss/Dhcr24/Wnt4/Pck2/Cftr/Insig1/Prkaa1/Idi1/Dhcr7/Fdps/Cdh3/Ldha/Mapk1/Hmgcs1	43
GO:0032543	mitochondrial translation	27/1920	129/23189	0.209302	2.52787	5.2283	5.911e-06	0.000959238	0.000778336	Mrpl10/Taco1/Mrpl45/Mtif2/Mrps24/Mrpl22/Gfm2/Mrpl13/Yars2/Uqcc2/Mrps18b/Mrpl16/Mrpl11/Gatb/Nsun4/Mrpl1/Mrpl17/Mrpl3/Mrpl55/Mrps27/Mettl8/Mrpl50/Mrps12/Nsun3/Mrpl35/Ptcd3/Tufm	27
GO:0006006	glucose metabolic process	42/1920	247/23189	0.17004	2.05368	5.00208	6.05298e-06	0.000959238	0.000778336	Dlat/Hk2/Actn3/Pgam1/Aldoc/Pdk4/Pfkl/Igfbp3/Pfkp/Nln/Pdhb/Slc39a14/Myc/Tpi1/Prkn/Tnf/Ptpn2/Tcf7l2/Atf3/Slc25a12/Fabp5/Supt20/Serp1/Dgat2/G6pdx/Mpi/Inppl1/Pdk3/Midn/Foxk2/Pck2/Gck/Zmpste24/Ppp1r3g/Prkaa1/Oas1a/Cyp2j6/Eno1b/Trp53/Pgk1/Ldha/Eno1	42
GO:0006865	amino acid transport	35/1920	191/23189	0.183246	2.21317	5.05829	6.60015e-06	0.000982195	0.000796963	Slc7a7/Slc1a5/Slc1a3/Trh/Lrrc8a/Xk/Slc25a22/Slc16a10/Slc6a15/Avpr1a/Sfxn1/Dpysl2/Myc/Slc38a1/Grm2/Nfkbie/Syt4/Tnf/Slc15a1/Snca/Slc25a12/Slc43a1/Slc6a13/Ttyh1/Pak1/Slc7a3/Slc25a38/Ucp2/Slc16a2/Arl6ip5/Kcnk2/Gja1/Lrrc8c/Slc38a10/Lrrc8b	35
GO:0061615	glycolytic process through fructose-6-phosphate	11/1920	28/23189	0.392857	4.74477	5.9571	6.94765e-06	0.000982195	0.000796963	Pgam1/Pfkl/Ppp2ca/Pfkp/Tpi1/Mpi/Galt/Foxk2/Eno1b/Pgk1/Eno1	11
GO:0016358	dendrite development	51/1920	330/23189	0.154545	1.86654	4.76349	1.09483e-05	0.00144762	0.00117462	Tiam1/Cdc20/Neurl1a/Zfp296/Igf2bp1/Map2/Sult4a1/Dlg4/Ntn1/Arc/Shank3/Dnm1l/Robo1/Spire1/Fcgr2b/Dab2ip/Mfn1/Dclk1/Dab1/Lrp8/Mfsd2a/Dpysl5/Cyfip1/Pak4/Pak1/Cask/Acsl4/Pak3/Cdkl5/Trappc4/Carm1/Ephb1/Slitrk5/Zdhhc15/Ankrd27/Uba6/Zfp365/Scarf1/Srcin1/Lpar1/Shank1/Reln/Mapk6/Dact1/Map1b/Phactr1/Cfl1/Btbd3/Syngap1/Ptprz1/Bhlhb9	51
GO:0090101	negative regulation of transmembrane receptor protein serine/threonine kinase signaling pathway	30/1920	156/23189	0.192308	2.32262	4.98	1.10579e-05	0.00144762	0.00117462	Cav2/Nanog/Usp15/Xbp1/Ppm1a/Fst/Ints9/Ldlrad4/Tcf7l2/Smad7/Notch1/Hdac1/Igsf1/Tbx20/Rbpms2/Fkbp1a/Spry1/Spred3/Ccn3/Hjv/Il17rd/Sin3a/Cd109/Sorl1/Adam17/Trp53/Cdh3/Hipk2/Suds3/Synj2bp	30
GO:0099173	postsynapse organization	49/1920	314/23189	0.156051	1.88472	4.74242	1.23941e-05	0.00152321	0.00123595	Ncan/Tiam1/Neurl1a/Homer1/Nedd8/Etv5/Mpp2/Nrcam/Dlg4/Fam107a/Nefl/Il1rap/Arc/Shank3/Nectin3/Dnm1l/Cnksr2/Nrp2/Fcgr2b/Mfn1/Dclk1/Dock7/Lrp8/Csmd2/Cask/Rbmx/Pak3/Cdkl5/Ephb1/Zdhhc15/Sigmar1/Zfp365/Srcin1/Abhd17c/Shank1/Elmo1/Reln/Dact1/Plppr4/Gphn/Slitrk3/Fzd9/Dlg2/Map1b/Shisa6/Cfl1/Arhgap22/Syngap1/Bhlhb9	49
GO:0009914	hormone transport	61/1920	424/23189	0.143868	1.73758	4.60539	1.58477e-05	0.00183436	0.00148842	Tiam1/Trh/Lrrc8a/Arrb1/Slc25a22/Slc16a10/Rfx6/Pfkl/Igfbp3/Nr1d1/Chga/Hmgcr/Tnfsf11/Oxct1/Ywhaz/Runx1/Prkn/Uqcc2/Tnf/Gal/Tcf7l2/Sirt3/Ptprn/Glul/Pax8/Snap25/Serp1/Cd38/Psmd9/Itpr1/Cckbr/Crym/Cask/Acsl4/Smpd3/Cyb5r4/Slc16a1/Ucp2/Slc16a2/Neurod1/Midn/Pim3/Eipr1/Rab8b/Apln/Ccn3/Ptger4/Pck2/Chd7/Cftr/Gck/Ucn2/Abca12/Gja1/Jagn1/Bmal1/Hmga2/Osm/Nrg1/Sox11/Tunar	61
GO:0009132	nucleoside diphosphate metabolic process	28/1920	145/23189	0.193103	2.33223	4.83495	1.97717e-05	0.00220491	0.00178909	Hk2/Actn3/Pgam1/Aldoc/Mlx/Pfkl/Ppp2ca/Guk1/Pfkp/Myc/Tpi1/Nudt5/Ak1/Eif6/Cmpk1/Uchl1/Mpi/Nt5e/Entpd6/Ucp2/Galt/Pals2/Foxk2/Gck/Prkaa1/Eno1b/Pgk1/Eno1	28
GO:0006730	one-carbon metabolic process	13/1920	42/23189	0.309524	3.73831	5.33664	2.1381e-05	0.00234103	0.00189953	Fpgs/Mthfd1/Sfxn1/Tyms/Car3/Car2/Ahcy/Aldh1l1/Car12/Mat1a/Car14/Mthfd1l/Mthfsl	13
GO:0007249	canonical NF-kappaB signal transduction	45/1920	287/23189	0.156794	1.8937	4.57726	2.44186e-05	0.00253786	0.00205925	Relb/Traf4/Cd40/Irf1/Rel/Tnip1/Nr1d1/Map3k14/Ppm1a/Tnfsf11/Ajuba/Tfrc/Prkn/Ltb/Tnf/Casp8/Dab2ip/Rassf2/Bcl10/Hdac1/Nfkbib/Zfand6/Trim21/Ccdc22/Pim2/Irak1/Tlr3/Malt1/Trim13/Ddx1/Lpar1/Gbp7/Ripk2/Inava/Zc3h12a/Irgm1/Rnf31/Nlrc3/Trim32/Ticam2/Tnfrsf19/Ppm1b/Irgm2/Trim6/Igtp	45
GO:0043244	regulation of protein-containing complex disassembly	27/1920	139/23189	0.194245	2.34601	4.78221	2.47339e-05	0.00253786	0.00205925	Scin/Nes/Mid1ip1/Ubqln4/Map2/Dstn/Ccdc88c/Dmtn/Scaf4/Svil/Tnf/Hdgfl3/Stmn2/Arhgef2/Asph/Swap70/Eml4/Jmjd4/Zmpste24/Bmerb1/Irgm1/Map1b/Cfl1/Clec16a/Irgm2/Eif5a/Igtp	27
GO:0033674	positive regulation of kinase activity	47/1920	305/23189	0.154098	1.86114	4.54848	2.56613e-05	0.00253786	0.00205925	Ccnd2/Tpd52l1/Ddx3x/Neurl1a/Wnt3a/Sash1/Tenm1/Traf4/Cd40/Ppp2ca/Tom1l1/Pik3r5/Ppp2r3c/Tnfsf11/Ajuba/Ripk3/Robo1/Fgd2/Axin1/Ccny/Tnf/Wdr24/Snca/Dab2ip/Rassf2/Rasgrp1/Pdcd10/Dab1/Lrp8/Slc8a2/Pak1/Irak1/Psmd10/Mre11a/Ccnd3/Ccr7/Srcin1/Reln/Irgm1/Adam17/Hmga2/Fgf18/Sez6l/Nrg1/Irgm2/Ccnd1/Igtp	47
GO:0048639	positive regulation of developmental growth	37/1920	220/23189	0.168182	2.03123	4.61749	2.70228e-05	0.00253786	0.00205925	Ccnd2/Actn3/Wnt3a/Srf/Wt1/Ikzf1/Trip10/Hey2/Ntn1/Tshr/Zfpm2/Prkn/Syt4/Fgf8/Smad7/Notch1/Serp1/Cyfip1/Pak1/Cdkl5/Mtm1/Tbx20/Parp2/Sema7a/Ptger4/Il7/Chd7/Sox15/Map1b/Ghr/Hmga2/Bcl2/Hopx/Fdps/Cxcl12/Nrg1/Mapk1	37
GO:2000146	negative regulation of cell motility	51/1920	341/23189	0.14956	1.80633	4.50685	2.71243e-05	0.00253786	0.00205925	Marveld3/Dusp3/Fbln1/Gm266/Stc1/Srf/Igfbp3/Patz1/Gtpbp4/Vash1/Robo1/Emilin2/Tnf/Ldlrad4/Ptprj/Ifitm1/Igfbp5/Il24/Atp2b4/Dab2ip/Notch1/Jag1/Pdcd10/Hdac1/Ptpru/Padi2/Miip/Epha1/Acan/Stk26/Adgrg1/Arid2/Apex1/Gadd45a/Wnt4/Ccn3/Ptger4/Sin3a/Bmerb1/Macir/Gja1/Krt16/Dach1/Cfl1/Bcl2/Cxcl12/Nrg1/Suds3/Mcc/Ap1ar/Synj2bp	51
GO:0040013	negative regulation of locomotion	53/1920	359/23189	0.147632	1.78304	4.49251	2.7393e-05	0.00253786	0.00205925	Marveld3/Dusp3/Fbln1/Wnt3a/Gm266/Stc1/Srf/Igfbp3/Patz1/Gtpbp4/Vash1/Robo1/Emilin2/Tnf/Ptpn2/Ldlrad4/Ptprj/Ifitm1/Igfbp5/Il24/Atp2b4/Dab2ip/Notch1/Jag1/Pdcd10/Hdac1/Ptpru/Padi2/Miip/Epha1/Acan/Stk26/Adgrg1/Arid2/Apex1/Gadd45a/Wnt4/Ccn3/Ptger4/Sin3a/Bmerb1/Macir/Gja1/Krt16/Dach1/Cfl1/Bcl2/Cxcl12/Nrg1/Suds3/Mcc/Ap1ar/Synj2bp	53
GO:0090287	regulation of cellular response to growth factor stimulus	50/1920	333/23189	0.15015	1.81345	4.49225	2.91354e-05	0.00265839	0.00215704	Cav2/Nanog/Sema6a/Wasf1/Usp15/Xbp1/Ppm1a/Pdcd6/Fst/Bmp4/Ints9/Robo1/Axin1/Ldlrad4/Tcf7l2/Smad7/Atp2b4/Itga8/Dab2ip/Notch1/Fermt1/Hdac1/Cyfip1/Cask/Adgrg1/Tbx20/Rbpms2/Cd59a/Fkbp1a/Zfyve9/Wnt4/Apln/Spry1/Spred3/Hjv/Il17rd/Sin3a/Nrep/Adamts3/Cd109/Fgfbp3/Sorl1/Adam17/Fgf18/Trp53/Cdh3/Hipk2/Sox11/Suds3/Prmt1	50
GO:0045862	positive regulation of proteolysis	50/1920	336/23189	0.14881	1.79726	4.42291	3.69881e-05	0.00322815	0.00261936	Lck/Ddx3x/Fam162a/Bid/Cdc20/Wnt3a/Rcn3/Rnf185/Pdcd6/Clu/Psme1/Myc/Ube2v2/Robo1/Prkn/Axin1/Tnf/Snca/Casp8/Il24/Dab2ip/Bcl2l11/Eif2a/Efna3/Bcl10/Asph/Tnfrsf1b/Ctsc/Det1/Ccdc22/Psmd10/Malt1/Senp1/Prr7/Arl6ip5/Trim67/Spon1/L3mbtl3/Ifi203/Ripk2/S100a10/Prss22/Socs4/Trim32/Traf7/Cntn2/Cfl1/Eno1b/Eno1/Psme3	50
GO:0048863	stem cell differentiation	45/1920	294/23189	0.153061	1.84861	4.39969	4.45983e-05	0.00362933	0.00294488	Meox1/Pwp1/Ggt1/Nanog/Aldh1a2/Srf/Sema6a/Ccdc88c/Pdcd6/Nsun2/Bmp4/Pou5f1/Tcof1/Cyp26a1/Rdh10/Nrp2/Notch1/Jag1/Hdac1/Mtf2/Kbtbd8/Ttyh1/Fgf15/Gpm6a/Eomes/Smyd5/Shc4/Sema7a/Nrtn/Cdk6/Epop/Lin28a/Cfl1/Bcl2/Trp53/Phf5a/Ext1/T/Nrg1/Mapk3/Mapk1/Sema3e/Arb2a/Trim6/Slc4a11	45
GO:0000966	RNA 5'-end processing	10/1920	28/23189	0.357143	4.31343	5.27093	4.82868e-05	0.00387711	0.00314593	Rnmt/Nop9/Pnpt1/Prorp/Rpp40/Pop1/Rpp14/Hsd17b10/Abt1/Ramac	10
GO:0001558	regulation of cell growth	62/1920	455/23189	0.136264	1.64574	4.17959	7.00468e-05	0.00507212	0.00411558	Ddx3x/Tnk1/Ifrd1/Cd44/Clstn3/Wnt3a/Map2/Srf/Wt1/Derl2/Cxcl16/Trip10/Supv3l1/Avpr1a/Jade2/Igfbp3/Xbp1/Ntn1/Fam107a/Prkn/Syt4/Tro/Ptprj/Smad7/Igfbp5/Dab2ip/Mfsd2a/Ptch2/Mad2l2/Cd38/Rerg/Cyfip1/Pak1/Acsl4/Cdkl5/G6pdx/Psmd10/Rrad/Ccar2/Exosc4/Krt17/Parp2/Prr5/Ccn3/Sema7a/Wdr36/Phb1/Osgin2/Sin3a/Sfn/Gja1/Trim32/Adam17/Map1b/Cfl1/Bcl2/Eno1b/Trp53/Fdps/Cxcl12/Nrg1/Eno1	62
GO:0019693	ribose phosphate metabolic process	55/1920	390/23189	0.141026	1.70325	4.20818	7.02242e-05	0.00507212	0.00411558	Gmpr/Hk2/Gmpr2/Epha2/Actn3/Pgam1/Aldoc/Mlx/Pfkl/Ppp2ca/Guk1/Mthfd1/Pfkp/Rnaseh2b/Myc/Dnm1l/Gart/Tpi1/Prkn/Nme4/Nudt5/Ak1/Slc25a12/Eif6/Mfn1/Gmps/Ampd2/Ctps1/Cmpk1/Uchl1/Nt5c3/Ldhc/G6pdx/Mpi/Nt5e/Ucp2/Galt/Nme1/Bend3/Pals2/Efl1/Ak5/Adk/Foxk2/Gck/Pid1/Prkaa1/Eno1b/Pde1a/Pgk1/Eno1/Uprt/Nudt10/Prps1l3/Pnp	55
GO:0006735	NADH regeneration	8/1920	19/23189	0.421053	5.08531	5.35238	7.15926e-05	0.00507212	0.00411558	Pgam1/Pfkl/Pfkp/Tpi1/Foxk2/Eno1b/Pgk1/Eno1	8
GO:0050767	regulation of neurogenesis	65/1920	484/23189	0.134298	1.62199	4.15485	7.3444e-05	0.00514279	0.00417291	Ifrd1/Metrn/Ncan/Tiam1/Dll3/Neurl1a/Wnt3a/Etv5/Map2/Srf/Hey2/Jade2/Dlg4/Nr1d1/Ntn1/Bmp4/Nefl/Myc/Enpp2/Shank3/Dnm1l/Robo1/Prmt5/Syt4/Tnf/Notch1/Mfn1/Arhgef2/Dab1/Dock7/Tnfrsf1b/Lrp8/Hdac1/Dpysl5/Bhlhe40/Cyfip1/Acan/Pak1/Cask/Pak3/Cdkl5/Cip2a/Ankrd27/Mycn/Zfp365/Egr2/Sema7a/Chd7/S100a10/Reln/Sorl1/Lin28a/Trim32/Map1b/Cysltr1/Bmal1/Hmga2/Trp53/Cxcl12/Nrg1/Sox11/Hes6/Syngap1/Ptprz1/Bhlhb9	65
GO:1905039	carboxylic acid transmembrane transport	28/1920	156/23189	0.179487	2.16778	4.39698	7.74995e-05	0.00536439	0.00435272	Slc7a7/Slc19a1/Slc1a5/Slc25a1/Slc1a3/Lrrc8a/Slc25a22/Slc6a15/Sfxn1/Emb/Myc/Slc38a1/Nfkbie/Slc23a1/Tnf/Acsl5/Slc16a3/Slc25a12/Slc43a1/Slc6a13/Ttyh1/Slc7a3/Slc25a38/Slc16a1/Ucp2/Arl6ip5/Lrrc8c/Lrrc8b	28
GO:0043414	macromolecule methylation	24/1920	126/23189	0.190476	2.3005	4.3979	9.42888e-05	0.00637985	0.00517668	Fam98a/Rab3b/Trmt10a/Rnmt/Ehmt2/Ftsj3/Nsun2/Dimt1/Eef1akmt1/Eef2kmt/Setd4/Prmt5/Hsd17b10/Snrpb/Trmo/Nsun4/Ftsj1/Carm1/Mto1/Fdxacb1/Ramac/Mettl8/Nsun3/Prmt1	24
GO:0001961	positive regulation of cytokine-mediated signaling pathway	15/1920	61/23189	0.245902	2.9699	4.6286	0.000101695	0.00671027	0.00544478	Cd40/Rnf185/Parp9/Prkn/Trim44/Il7/Ripk2/Usp27x/Irgm1/Trim32/Adam17/Ticam2/Irgm2/Trim6/Igtp	15
GO:0044029	positive regulation of gene expression via chromosomal CpG island demethylation	6/1920	11/23189	0.545455	6.58778	5.56938	0.000102515	0.00671027	0.00544478	Ogg1/Apex1/Egr1/Apobec1/Aicda/Zmpste24	6
GO:0072524	pyridine-containing compound metabolic process	33/1920	200/23189	0.165	1.9928	4.2367	0.000104774	0.00672883	0.00545985	Hk2/Actn3/Pgam1/Aldoc/Mlx/Pfkl/Ppp2ca/Nampt/Pfkp/Myc/Tpi1/Rpe/Eif6/Uchl1/Aldh1l1/Ldhb/G6pdx/Mpi/Pdxk/Cyb5r4/Ucp2/Galt/Foxk2/Pck2/Gck/Nmnat2/Prkaa1/Eno1b/Trp53/Pgk1/Ldha/Eno1/Pnp	33
GO:0060760	positive regulation of response to cytokine stimulus	16/1920	68/23189	0.235294	2.84179	4.56983	0.00010648	0.00672883	0.00545985	Cd40/Rnf185/Parp9/Prkn/Ifih1/Trim44/Il7/Ripk2/Usp27x/Irgm1/Trim32/Adam17/Ticam2/Irgm2/Trim6/Igtp	16
GO:0009134	nucleoside diphosphate catabolic process	24/1920	127/23189	0.188976	2.28238	4.35391	0.000107268	0.00672883	0.00545985	Hk2/Actn3/Pgam1/Aldoc/Mlx/Pfkl/Ppp2ca/Pfkp/Myc/Tpi1/Nudt5/Eif6/Uchl1/Mpi/Nt5e/Entpd6/Ucp2/Galt/Foxk2/Gck/Prkaa1/Eno1b/Pgk1/Eno1	24
GO:1903320	regulation of protein modification by small protein conjugation or removal	39/1920	254/23189	0.153543	1.85444	4.11392	0.000129968	0.00775353	0.00629129	Ddx3x/Cdc20/Sash1/Pex12/Arrb1/Tnip1/Nxn/Gtpbp4/Tbc1d7/Pdcd6/Fam107a/Pinx1/Ube2v2/Prkn/Axin1/Smad7/Mastl/Trim44/Bcl10/Mad2l2/Aimp2/Trim21/Psmd10/Fbxo33/Skp1/Siah2/Egr1/Ripk2/Inava/Zc3h12a/Bex4/Dtx3l/Nlrc3/Amer1/Dcun1d4/Traf7/Skp2/Parp10/Nsmce3	39
GO:0006835	dicarboxylic acid transport	22/1920	113/23189	0.19469	2.35139	4.32662	0.000130041	0.00775353	0.00629129	Slc19a1/Slc1a5/Slc1a3/Trh/Lrrc8a/Slc25a22/Avpr1a/Dpysl2/Grm2/Syt4/Tnf/Snca/Slc25a12/Ttyh1/Pak1/Slc16a1/Ucp2/Arl6ip5/Kcnk2/Gja1/Lrrc8c/Lrrc8b	22
GO:0035265	organ growth	36/1920	228/23189	0.157895	1.90699	4.13507	0.000131332	0.00775376	0.00629148	Ccnd2/Ehmt2/Stc1/Wt1/Trip10/Hey2/Zfpm2/Ly6e/Cxadr/Poc1a/Tcf7l2/Fgf8/Notch1/Bcl2l11/Serp1/Thbs3/Pak1/G6pdx/Smpd3/Tbx20/Carm1/Arid2/Parp2/Kcnk2/Il7/Zmpste24/Col27a1/Ar/Gja1/Mapk11/Bcl2/Fdps/Ext1/Nrg1/Mapk1/Heg1	36
GO:1901342	regulation of vasculature development	47/1920	326/23189	0.144172	1.74125	4.04963	0.000135218	0.00775505	0.00629253	Hk2/Pgf/Epha2/Sash1/Notch4/Cd40/Ptgis/Sema6a/Xbp1/Vash1/Pdcd6/Erap1/Aggf1/Rapgef3/Adamts1/Runx1/Emilin2/Tnf/Cemip2/Itgb8/Atp2b4/Glul/Dab2ip/Pdcd10/Nras/Efna3/Ddah1/Tspan12/Epha1/Pak4/Tlr3/Cd59a/Cxcl10/Gadd45a/Wnt4/Ptger4/Shc1/Zc3h12a/S100a1/Cysltr1/Hmga2/Fgf18/Cxcl12/Hipk2/Pgk1/Sema3e/Synj2bp	47
GO:0050678	regulation of epithelial cell proliferation	58/1920	429/23189	0.135198	1.63287	3.97526	0.000146128	0.00830174	0.00673612	Cav2/Ccnd2/Marveld3/Bid/Pgf/Tinf2/Twist2/Wnt3a/Aldh1a2/Xbp1/Nr1d1/Vash1/Pdcd6/Aggf1/Plau/Bmp4/Tgm1/Rida/Myc/Has2/Cxadr/Robo1/Tnf/Tcf7l2/Ptprn/Glul/Dab2ip/Notch1/Jag1/Pdcd10/Nras/Tgfa/Itpr1/Ift122/Cask/Cdh13/Egr3/Apln/Mycn/Nme1/Ift88/Cdk6/Aqp11/Cd109/Ar/Sfn/Nlrc3/Gja1/Adam17/Hmga2/Fgf18/Intu/Cdh3/Cxcl12/Sox11/Ccnd1/Mcc/Synj2bp	58
GO:1901293	nucleoside phosphate biosynthetic process	45/1920	310/23189	0.145161	1.7532	4.01127	0.000158462	0.00870799	0.00706576	Dlat/Gmpr/Gmpr2/Pdk4/Gfpt2/Guk1/Nampt/Acly/Mthfd1/Slc4a7/Pdhb/Myc/Slc52a2/Gart/Prkn/Nme4/Acsl5/Tyms/Snca/Ak1/Slc25a12/Gmps/Ampd2/Ctps1/Cmpk1/Ldhc/Acsl4/G6pdx/Mpi/Pdk3/Pank2/Nme1/Gnpnat1/Ak5/Adk/Nmnat2/Pid1/Oas1a/Eno1b/Mapk1/Eno1/Slc25a16/Uprt/Prps1l3/Pnp	45
GO:0043409	negative regulation of MAPK cascade	30/1920	179/23189	0.167598	2.02418	4.13288	0.000159063	0.00870799	0.00706576	Marveld3/Dusp3/Ndrg2/Fbln1/Arrb1/Sema6a/Tnip1/Xbp1/Hmgcr/Dok2/Prkn/Ptpn2/Ptprj/Sirt3/Rps6ka6/Atf3/Dab2ip/Dusp2/Mecom/Uchl1/Psmd10/Dusp4/Spry1/Spred3/Phb1/Cblc/Dact1/Dok1/Synj2bp/Prmt1	30
GO:0002833	positive regulation of response to biotic stimulus	58/1920	431/23189	0.134571	1.62529	3.93698	0.000165602	0.00883736	0.00717073	Ddx3x/Slc19a1/Clpb/Rab34/Sash1/Cd274/Irf1/Usp15/Ppp2ca/Tnip1/Rnf185/Rnf144a/Rnf135/Sec14l1/Nr1d1/Parp9/Tarbp2/Emilin2/Tnf/Dab2ip/Ifih1/Rasgrp1/Polr3c/Bcl10/Gbp3/Smpdl3b/Cxcl1/Irak1/Tlr3/Mapkapk3/Polr3g/Colec12/Phb1/Ifi203/Gbp7/Dhx33/Ripk2/Inava/Sin3a/Tril/Otulin/Usp27x/Irgm1/Nlrp10/Nlrc3/Lgr4/Prkaa1/Trim32/Rab7b/Oas1a/Raet1e/Ticam2/Nectin2/Ecsit/Irgm2/Trim6/Raet1a/Igtp	58
GO:0060349	bone morphogenesis	22/1920	115/23189	0.191304	2.3105	4.23285	0.000169739	0.00891572	0.00723431	Actn3/Stc1/Bmp4/Has2/Poc1a/Cdx1/Thbs3/Mmp16/Smpd3/Carm1/Inppl1/Pax1/Atg9b/Zmpste24/Insig1/Col27a1/Phospho1/Bmpr1b/Fgf18/Ext1/T/Sp5	22
GO:0007517	muscle organ development	54/1920	394/23189	0.137056	1.65531	3.94168	0.000171741	0.00891572	0.00723431	Cav2/Epor/Neurl1a/Actn3/Homer1/Wnt3a/Xk/Wt1/Unc45b/Hey2/Xbp1/Hmgcr/Nln/Bmp4/Ppif/Zfpm2/Myc/Ly6e/Akirin1/Myom1/Uqcc2/Svil/Ankrd1/Tcf7l2/Fgf8/Smad7/Atf3/Notch1/Serp1/Nras/Mtm1/Tbx20/Eomes/Ephb1/Fkbp1a/Foxh1/Dner/Egr2/Egr1/Chd7/Sox15/Mettl8/Maff/Prkaa1/Gja1/Bmal1/Bcl2/Myl3/Mkx/Nrg1/Ldha/Sox11/Actc1/Heg1	54
GO:1905606	regulation of presynapse assembly	11/1920	38/23189	0.289474	3.49615	4.62686	0.000179457	0.00923669	0.00749475	Clstn3/Wnt3a/Il1rap/Snca/Slitrk5/Lrfn5/Slitrk2/Lrfn3/Slitrk4/Slitrk3/Nrg1	11
GO:1904415	regulation of xenophagy	6/1920	12/23189	0.5	6.0388	5.24563	0.000190636	0.00964716	0.00782781	Ripk2/Irgm1/Rnf31/Mapk3/Irgm2/Igtp	6
GO:1904417	positive regulation of xenophagy	6/1920	12/23189	0.5	6.0388	5.24563	0.000190636	0.00964716	0.00782781	Ripk2/Irgm1/Rnf31/Mapk3/Irgm2/Igtp	6
GO:0046032	ADP catabolic process	22/1920	116/23189	0.189655	2.29058	4.18669	0.000193336	0.00966284	0.00784053	Hk2/Actn3/Pgam1/Aldoc/Mlx/Pfkl/Ppp2ca/Pfkp/Myc/Tpi1/Eif6/Uchl1/Mpi/Nt5e/Ucp2/Galt/Foxk2/Gck/Prkaa1/Eno1b/Pgk1/Eno1	22
GO:0018209	peptidyl-serine modification	35/1920	224/23189	0.15625	1.88713	4.00853	0.000198969	0.00966284	0.00784053	Pwp1/Cd44/Wnt3a/Tenm1/Arrb1/Bdkrb2/Dmtn/Tfrc/Rps6ka2/Axin1/Tnf/Smad7/Snca/Poglut2/Rassf2/Dclk1/Pdcd10/Dock7/Mad2l2/Pak1/Mapkapk3/Poglut1/Pdk3/Gadd45a/Map4k1/Ripk2/Irgm1/Prkaa1/Bcl2/Osm/Hipk2/Mapk1/Irgm2/Trim6/Igtp	35

### Sheet: Molecular Function
ID	Description	GeneRatio	BgRatio	RichFactor	FoldEnrichment	zScore	pvalue	p.adjust	qvalue	geneID	Count
GO:0019001	guanyl nucleotide binding	72/1890	390/22683	0.184615	2.21568	7.30095	1.06767e-10	6.09193e-08	5.13778e-08	Slc19a1/Rab34/Rab3b/Rab25/Gm266/Mpped2/Rnd3/Pip4k2b/Hbs1l/Sar1b/Mtif2/Gtpbp4/Gfm2/Rhobtb2/Rab2b/Rem2/Srl/Lsg1/Dnm1l/Rabl3/Ehd3/Zng1/Rhot2/Cnga3/Ehd4/Mfn1/Nras/Gbp3/Gbp9/Eif2b1/Rasl11a/Rerg/Rab38/Rab30/Rab39b/Rrad/Srpra/Dync1li1/Rab6b/Eefsec/Ucp2/Arl4d/Eif2s3x/Noa1/Tubb4b/Rab8b/Nme1/Efl1/Gbp7/Gtpbp10/Pck2/Rragb/Arl15/Rasef/Tuba1c/Irgm1/Septin6/Rab7b/Suclg1/Rnd1/Septin11/Atl2/Nuggc/Tubb4a/Gpn1/Irgm…	72
GO:0032561	guanyl ribonucleotide binding	72/1890	390/22683	0.184615	2.21568	7.30095	1.06767e-10	6.09193e-08	5.13778e-08	Slc19a1/Rab34/Rab3b/Rab25/Gm266/Mpped2/Rnd3/Pip4k2b/Hbs1l/Sar1b/Mtif2/Gtpbp4/Gfm2/Rhobtb2/Rab2b/Rem2/Srl/Lsg1/Dnm1l/Rabl3/Ehd3/Zng1/Rhot2/Cnga3/Ehd4/Mfn1/Nras/Gbp3/Gbp9/Eif2b1/Rasl11a/Rerg/Rab38/Rab30/Rab39b/Rrad/Srpra/Dync1li1/Rab6b/Eefsec/Ucp2/Arl4d/Eif2s3x/Noa1/Tubb4b/Rab8b/Nme1/Efl1/Gbp7/Gtpbp10/Pck2/Rragb/Arl15/Rasef/Tuba1c/Irgm1/Septin6/Rab7b/Suclg1/Rnd1/Septin11/Atl2/Nuggc/Tubb4a/Gpn1/Irgm…	72
GO:0003924	GTPase activity	61/1890	308/22683	0.198052	2.37694	7.33536	1.57279e-10	6.09193e-08	5.13778e-08	Ddx3x/Rab34/Rab3b/Rab25/Gm266/Rnd3/Hbs1l/Sar1b/Mtif2/Gtpbp4/Rhobtb3/Gfm2/Rhobtb2/Rab2b/Rem2/Lsg1/Dnm1l/Rabl3/Zng1/Rhot2/Mfn1/Nras/Gbp3/Gbp9/Rasl11a/Rerg/Rab38/Rab30/Rab39b/Rrad/Srpra/Rab6b/Eefsec/Arl4d/Eif2s3x/Tubb4b/Rab8b/Efl1/Gbp7/Gtpbp10/Rragb/Arl15/Rasef/Gng2/Irgm1/Nlrp10/Septin6/Rab7b/Rnd1/Septin11/Atl2/Nuggc/Tubb4a/Gpn1/Irgm2/Rraga/Gng3/Rab18/Tufm/Igtp/Tgtp1	61
GO:0005525	GTP binding	66/1890	364/22683	0.181319	2.17611	6.81985	1.37801e-09	4.00312e-07	3.37613e-07	Rab34/Rab3b/Rab25/Gm266/Rnd3/Pip4k2b/Hbs1l/Sar1b/Mtif2/Gtpbp4/Gfm2/Rhobtb2/Rab2b/Rem2/Srl/Lsg1/Dnm1l/Rabl3/Ehd3/Zng1/Rhot2/Ehd4/Mfn1/Nras/Gbp3/Gbp9/Eif2b1/Rasl11a/Rerg/Rab38/Rab30/Rab39b/Rrad/Srpra/Rab6b/Eefsec/Arl4d/Eif2s3x/Noa1/Tubb4b/Rab8b/Nme1/Efl1/Gbp7/Gtpbp10/Pck2/Rragb/Arl15/Rasef/Tuba1c/Irgm1/Septin6/Rab7b/Rnd1/Septin11/Atl2/Nuggc/Tubb4a/Gpn1/Irgm2/Rraga/Uprt/Rab18/Tufm/Igtp/Tgtp1	66
GO:0043021	ribonucleoprotein complex binding	39/1890	197/22683	0.19797	2.37595	5.8478	3.0796e-07	7.157e-05	6.03602e-05	Mcts1/Ddx3x/Taco1/Timm50/Mettl17/Ttc5/Cbx5/Derl2/Mtif2/Rnf135/Eif2s1/Gtpbp4/Naa16/Bop1/Prmt5/Usp16/Sec61a2/Ifih1/Snrpb/Eif6/Eif2a/Uchl1/Nomo1/Srpra/Eefsec/Eif1/Nme1/Efl1/Apobec1/Dhx33/Mrps27/Zc3h12a/Eif1a/Hnrnpc/Ptcd3/Csde1/Eif5a/Sec61g/Prmt1	39
GO:0140098	catalytic activity, acting on RNA	59/1890	372/22683	0.158602	1.90348	5.29715	1.20301e-06	0.000232984	0.000196492	Ddx3x/Trmt10a/Ddx56/Ggt1/Dus3l/Rnmt/Trnt1/Ddx27/Trmt11/Supv3l1/Pus10/Cnot6/Pnpt1/Elac2/Dus4l/Ftsj3/Prorp/Rpp40/Ddx41/Nsun2/Dimt1/Rida/Pop1/Yars2/Rpp14/Dtwd1/Dcp2/Lars1/Rcl1/Dus1l/Ddx31/Ifih1/Polr1b/Dtd1/Gatb/Trmo/Nsun4/Ints11/Ftsj1/Rexo2/Ddx25/Ybey/Ythdc2/Dhx8/Apex1/Gtdc1/Ddx1/Fdxacb1/Alkbh3/Aqr/Dhx33/Mettl8/Zc3h12a/Rlig1/Isg20l2/Polr1a/Nsun3/Ddx10/Tyw1	59
GO:0008514	organic anion transmembrane transporter activity	44/1890	277/22683	0.158845	1.90639	4.57599	2.51125e-05	0.00364759	0.00307628	Slc7a7/Slc19a1/Slc1a5/Grik3/Gria3/Slc2a3/Slc25a1/Slc1a3/Lrrc8a/Slc25a22/Slc16a10/Slc6a15/Sfxn1/Slc4a7/Slc39a14/Slc25a17/Slc52a2/Slc38a1/Slc17a9/Slc23a1/Slc16a3/Gria4/Slco5a1/Slc39a10/Slc25a12/Slc43a1/Slc27a2/Fabp5/Slc33a1/Mfsd2a/Abcg2/Slc6a13/Slc7a3/Slc25a38/Slc16a1/Ucp2/Slc16a2/Cftr/Gja1/Slc38a10/Slc39a4/Slc4a5/Slc25a16/Slc4a11	44
GO:0000049	tRNA binding	18/1890	79/22683	0.227848	2.73454	4.65605	6.89602e-05	0.00801318	0.0067581	Trmt10a/Trnt1/Elp5/Trmt11/Nsun2/Elp3/Yars2/Hsd17b10/Nat10/Dtd1/Eif2a/Nsun4/Yrdc/Eefsec/Eif2s3x/Mrps27/Nsun3/Eif1a	18
GO:0008135	translation factor activity, RNA binding	19/1890	87/22683	0.218391	2.62104	4.5672	8.1021e-05	0.00855877	0.00721824	Mcts1/Hbs1l/Mtif2/Eif2s1/Eif2d/Eif3m/Eif6/Eif2a/Eif4e/Eif2b4/Eif2b1/Eif3l/Eefsec/Eif2s3x/Eif1/Efl1/Eif1a/Tufm/Eif5a	19

### Sheet: Cellular Component
ID	Description	GeneRatio	BgRatio	RichFactor	FoldEnrichment	zScore	pvalue	p.adjust	qvalue	geneID	Count
GO:0014069	postsynaptic density	73/1925	462/23150	0.158009	1.90021	5.88604	7.37494e-08	5.16983e-05	4.42496e-05	Ddx3x/Grik3/Gria3/Tiam1/Neurl1a/Homer1/Clstn3/Snap47/Map2/Mpp2/Nrcam/Dlg4/Cap2/Dpysl2/Dmtn/Arc/Shank3/Nectin3/Dnm1l/Kpna1/Celsr3/Prkn/Slc16a3/Cnksr2/Gria4/Itga8/Notch1/Pkp4/Fabp5/Dclk1/Arhgef2/Dnajc6/Lrp8/Csmd2/Cabp1/Itpr1/Slc8a2/Pak1/Rbmx/Syp/Pak3/Cdkl5/Casp3/Trappc4/Slitrk5/Zdhhc15/Prr7/Lrfn5/Fbxo45/Sigmar1/Lrfn3/Kcnk2/Srcin1/Abhd17c/Dgki/Shank1/Phb1/Dlgap3/Plppr4/Gphn/Slitrk3/Dlg2/Map1b/Shisa6…	73
GO:0032279	asymmetric synapse	73/1925	486/23150	0.150206	1.80637	5.41056	5.55659e-07	0.000138454	0.000118505	Ddx3x/Grik3/Gria3/Tiam1/Neurl1a/Homer1/Clstn3/Snap47/Map2/Mpp2/Nrcam/Dlg4/Cap2/Dpysl2/Dmtn/Arc/Shank3/Nectin3/Dnm1l/Kpna1/Celsr3/Prkn/Slc16a3/Cnksr2/Gria4/Itga8/Notch1/Pkp4/Fabp5/Dclk1/Arhgef2/Dnajc6/Lrp8/Csmd2/Cabp1/Itpr1/Slc8a2/Pak1/Rbmx/Syp/Pak3/Cdkl5/Casp3/Trappc4/Slitrk5/Zdhhc15/Prr7/Lrfn5/Fbxo45/Sigmar1/Lrfn3/Kcnk2/Srcin1/Abhd17c/Dgki/Shank1/Phb1/Dlgap3/Plppr4/Gphn/Slitrk3/Dlg2/Map1b/Shisa6…	73
GO:0005759	mitochondrial matrix	59/1925	367/23150	0.160763	1.93333	5.42776	7.18686e-07	0.000138454	0.000118505	Dlat/Dbt/Mrpl10/Mettl17/Ttc5/Fpgs/Mrpl45/Pdk4/Supv3l1/Pnpt1/Mrps24/Mrpl22/Elac2/Lrrc59/Prorp/Pdhb/Vdac2/Ppif/Mipep/Dnajc15/Rida/Mrpl13/Yars2/Nme4/Uqcc2/Mrps18b/Sdhaf2/Mrpl16/Mrpl11/Hsd17b10/Acot9/Sirt3/Tyms/Snca/Nsun4/Mrpl1/Mrpl17/Rexo2/Mrpl3/Ccar2/Nipsnap1/Pdk3/Mrpl55/Abhd11/Pck2/Mrps27/Shc1/Mrpl50/Grsf1/Mrps12/Bdh1/Tefm/Nsun3/Mrpl35/Trp53/Fdps/Ptcd3/Tufm/Mthfsl	59
GO:0098798	mitochondrial protein-containing complex	35/1925	174/23150	0.201149	2.41902	5.65826	7.90034e-07	0.000138454	0.000118505	Mrpl10/Timm50/Mrpl45/Supv3l1/Pnpt1/Mrps24/Mrpl22/Prorp/Mtx3/Ppif/Dnajc15/Mrpl13/Mrps18b/Afg3l2/Timm21/Mrpl16/Mrpl11/Hsd17b10/Apool/Mfn1/Nsun4/Mrpl1/Mrpl17/Mrpl3/Mrpl55/Pdss2/Phb1/Mrps27/Mrpl50/Mrps12/Timm8a1/Nsun3/Mrpl35/Ptcd3/Apoo	35
GO:0045211	postsynaptic membrane	63/1925	406/23150	0.155172	1.8661	5.30219	1.0715e-06	0.000140789	0.000120504	Gabra2/Grm6/Gabrg1/Grik3/Gria3/Tiam1/Clstn3/Mpp2/Arrb1/Pdlim4/Nrcam/Dlg4/Cdh10/Arc/Shank3/Nectin3/Grm2/Celsr3/Cacna1h/Htr7/Slc16a3/Cnksr2/Gria4/Nrp2/Itga8/Notch1/Lrp8/Csmd2/Nsg1/Gabra4/Slc8a2/Gabra3/Trappc4/Slitrk5/Prr7/Zc4h2/Shc4/Pcdh17/Lrfn5/Fbxo45/Sigmar1/Slitrk2/Lrfn3/Kcnk2/Abhd17c/Dgki/Lpar1/Shank1/Cacna2d1/Plppr4/Gphn/Slitrk3/Dlg2/Cntn2/Shisa6/Gabrg3/Gabra5/Sez6l/Nptx2/Kcnc3/Nrg1/Ptprz1/Shi…	63
GO:0030686	90S preribosome	11/1925	25/23150	0.44	5.29143	6.4653	1.89993e-06	0.000161791	0.00013848	Utp20/Rrp7a/Nop9/Bop1/Casp8/Wdr3/Noc4l/Utp6/Wdr36/Utp18/Noc2l	11
GO:0030684	preribosome	25/1925	108/23150	0.231481	2.78379	5.59568	2.0772e-06	0.000161791	0.00013848	Utp20/Rrp7a/Nop9/Ltv1/Pno1/Ftsj3/Dimt1/Ngdn/Dcaf13/Utp23/Bop1/Bysl/Rcl1/Casp8/Nat10/Wdr3/Noc4l/Utp6/Wdr36/Rrp9/Utp15/Wdr74/Utp18/Utp14b/Noc2l	25
GO:0031252	cell leading edge	68/1925	482/23150	0.141079	1.69661	4.65441	1.1826e-05	0.000829005	0.000709562	Gabra2/Ddx3x/Gabrg1/Rab34/Tiam1/Cd44/Epha2/Arpc5/Igf2bp1/Map2/Mpp2/Wasf1/Pdlim4/Plek2/Iqgap2/Fam107a/Spata13/Ajuba/Ywhaz/Rapgef3/Robo1/Fgd2/Arap3/Ptprj/Casp8/Itga8/Notch1/Duoxa1/Snap25/Fermt1/Stmn2/Arhgef2/Them4/Gabra4/Frmd4b/Cyfip1/Coro1a/Pak1/Swap70/Cdkl5/Mtm1/Gabra3/Inppl1/Rasgrp2/Duox1/Fgd5/Mcoln3/Nme1/Srcin1/Arhgap18/Plekhg5/Plekha1/Cdk6/Stx3/Acap2/Adam17/Shisa6/Gabrg3/Gabra5/Cfl1/Sh2d3c/Unc…	68
GO:0031256	leading edge membrane	36/1925	205/23150	0.17561	2.11188	4.81557	1.44294e-05	0.000912109	0.000780693	Gabra2/Gabrg1/Tiam1/Cd44/Epha2/Map2/Mpp2/Plek2/Fam107a/Spata13/Robo1/Fgd2/Ptprj/Itga8/Fermt1/Arhgef2/Them4/Gabra4/Pak1/Cdkl5/Gabra3/Rasgrp2/Fgd5/Mcoln3/Nme1/Plekha1/Adam17/Shisa6/Gabrg3/Gabra5/Cfl1/Sh2d3c/Kcnc3/Ptprz1/Adgrv1/Shisa8	36
GO:0048787	presynaptic active zone membrane	19/1925	78/23150	0.24359	2.9294	5.14026	1.56139e-05	0.000912109	0.000780693	Gabra2/Gria3/Cdh10/Celsr3/Cacna1h/Grm8/Gria4/Atp2b4/Snap25/Gabra3/Gpm6a/Lrfn3/Dgki/Phb1/Cacna2d1/Stx3/Kctd12b/Nrg1/Syt11	19
GO:0150034	distal axon	60/1925	431/23150	0.139211	1.67415	4.25459	5.56058e-05	0.00299844	0.00256642	Grik3/Gria3/Tiam1/Calb2/Ndrg2/Arpc5/Igf2bp1/Map2/Calm3/Ppp2ca/Pcsk1/Smn1/Clu/Dpysl2/Nefl/Rapgef3/Cxadr/Prkn/Htr7/Snca/Gria4/Ptprn/Glul/Snap25/Stmn2/Stmn3/Dclk1/Hcn3/Acap3/Slc8a2/Cyfip1/Pak1/Syp/Cdkl5/Gpm6a/Fkbp1a/Sigmar1/Kcnk2/Dgki/Erc2/Stx3/Kif21b/Snx18/Ppp1r2/Nrsn1/Septin6/Map1b/Cfl1/Eno1b/Unc5c/Cd2ap/Kcnc3/Actg1/Eno1/Ptprz1/Syt11/Gad1/Scn9a/Kcnip3/Slc18a3	60
GO:0098982	GABA-ergic synapse	30/1925	172/23150	0.174419	2.09755	4.35102	8.19051e-05	0.00406994	0.00348354	Gabra2/Ncan/Clstn3/Cdh10/Cxadr/Grm8/Gabra4/Itpr1/Acan/Pak1/Ctbp2/Gabra3/Cdh13/Pcdh17/Lrfn5/Slitrk2/Camk4/Sema7a/Lpar1/Phb1/Cacna2d1/Erc2/Kctd12b/Gphn/Slitrk3/Gabrg3/Gabra5/Septin11/Nrg1/Gad1	30
GO:0000313	organellar ribosome	19/1925	88/23150	0.215909	2.59652	4.51881	9.28945e-05	0.00406994	0.00348354	Mrpl10/Mrpl45/Mrps24/Mrpl22/Mrpl13/Mrps18b/Mrpl16/Mrpl11/Nsun4/Mrpl1/Mrpl17/Mrpl3/Mrpl55/Mrps27/Mrpl50/Mrps12/Nsun3/Mrpl35/Ptcd3	19
GO:0030427	site of polarized growth	38/1925	250/23150	0.152	1.82795	3.96381	0.000211795	0.00706991	0.00605128	Grm6/Tiam1/Ndrg2/Arpc5/Igf2bp1/Map2/Calm3/Smn1/Clu/Dpysl2/Nefl/Rapgef3/Cxadr/Snca/Snap25/Stmn2/Stmn3/Dclk1/Acap3/Cyfip1/Trpm1/Pak1/Cdkl5/Gpm6a/Sigmar1/Erc2/Stx3/Kif21b/Snx18/Ppp1r2/Nrsn1/Map1b/Cfl1/Eno1b/Unc5c/Cd2ap/Eno1/Ptprz1	38
GO:0032587	ruffle membrane	20/1925	102/23150	0.196078	2.35803	4.13954	0.000247301	0.00787992	0.00674458	Tiam1/Epha2/Map2/Fam107a/Spata13/Fgd2/Ptprj/Fermt1/Arhgef2/Them4/Pak1/Cdkl5/Rasgrp2/Fgd5/Nme1/Plekha1/Adam17/Cfl1/Sh2d3c/Ptprz1	20
GO:0048786	presynaptic active zone	25/1925	143/23150	0.174825	2.10244	3.98246	0.000297743	0.00907469	0.00776721	Gabra2/Gria3/Snap47/Cdh10/Celsr3/Cacna1h/Grm8/Gria4/Atp2b4/Snap25/Ctbp2/Syp/Gabra3/Gpm6a/Trappc4/Lrfn3/Dgki/Phb1/Cacna2d1/Erc2/Stx3/Kctd12b/Nrg1/Syt11/Gad1	25
